# Impaired Sertoli-Spermatogonia Interactions Contribute to Oligospermia and Infertility in F1 Captive-bred Male *Solea senegalensis*

**DOI:** 10.1101/2025.07.17.664418

**Authors:** Guillermo Barturen, Diego Robledo, Francisca Robles, Rose Daniels, Maialen Caballeda, Dorinda Torres-Sabino, Rafael Navajas-Pérez, Paulino Martínez, Carmelo Ruiz-Rejón, Roberto De la Herrán

## Abstract

Reproductive dysfunction of captive-bred males of the Senegalese sole (*Solea senegalensis*) represents a significant bottleneck for its aquaculture, as these fish exhibit reduced sperm production and impaired fertility compared to wild-bred counterparts acclimated to farm conditions. To elucidate the cellular and molecular mechanisms underlying this phenomenon, single-nuclei RNA sequencing was performed on gonadal tissue from adult captive-bred and wild-bred males. The analysis yielded a high-quality dataset comprising ∼80.000 cells, which were grouped into eleven distinct clusters representing all major germline and somatic cell types, including spermatogonial stem cells, differentiating spermatogonia, spermatocytes, spermatids, Sertoli cells, Leydig cells, immune cells, and peritubular myoid cells. It is noteworthy that captive-bred males exhibited a marked overrepresentation of proliferative spermatogonia and a significant reduction in mature spermatids, suggesting a disruption in the progression of spermatogenesis. Differential expression and functional enrichment analyses revealed that spermatogonial cells in captive-bred males displayed heightened translational activity alongside downregulation of pathways related to cell-cell communication and interaction. Focused cell-cell communication analyses further indicated defective Sertoli-spermatogonia interactions as a key factor contributing to oligospermia and infertility of captive-bred males. This study provides the first single-nuclei transcriptomic atlas of the Senegalese sole male gonad, offering valuable insights into the molecular basis of reproductive failure in captivity related to gonadal development. The findings of the study will inform future strategies to enhance selective breeding and improve aquaculture productivity for this economically important species.
