## Supplementary Table 3 for "Impaired Sertoli-Spermatogonia Interactions Contribute to Oligospermia and Infertility in F1 Captive-bred Male *Solea senegalensis*"

### Sheet: TrajectoryModuleEnrichment
ID	GeneRatio	BgRatio	pvalue	p.adjust	qvalue	geneID	Count	ES	cluster	database
GOBP_C21_STEROID_HORMONE_METABOLIC_PROCESS	5/231	5/1822	3.1534e-05	0.0227886	0.0209342	cyp17a1/rest/cyp11c1/hsd3b1/bmp6	5	0.896936	2	GO_BP
GOBP_GLUCOCORTICOID_METABOLIC_PROCESS	5/231	5/1822	3.1534e-05	0.0227886	0.0209342	cyp17a1/rest/cyp11c1/star/atp1a1a.4	5	0.896936	2	GO_BP
GOMF_POTASSIUM_CHANNEL_REGULATOR_ACTIVITY	4/223	5/1712	0.00126168	0.0857941	0.0826067	nedd4l/akap9/flna/cav1	4	0.788289	2	GO_MF
GOBP_ENDOCRINE_PROCESS	6/231	8/1822	8.77559e-05	0.0390873	0.0359066	ptpn11a/cyp11c1/ece1/ctsz/inha/bmp6	6	0.771998	2	GO_BP
GOBP_STEROID_HORMONE_BIOSYNTHETIC_PROCESS	5/231	7/1822	0.000532226	0.0816222	0.0749802	cyp17a1/rest/cyp11c1/hsd3b1/bmp6	5	0.750808	2	GO_BP
GOBP_HORMONE_BIOSYNTHETIC_PROCESS	6/231	9/1822	0.000235423	0.0637995	0.0586079	cyp17a1/rest/cyp11c1/atp1a1a.4/hsd3b1/bmp6	6	0.720845	2	GO_BP
WP_BURN_WOUND_HEALING	8/133	12/1009	2.33887e-05	0.0043503	0.0043503	col1a2/timp2a/sparc/cxcl14/tagln/dcn/pfn1/tlr7	8	0.703948	2	WIKIPATHWAYS
GOBP_CELLULAR_HORMONE_METABOLIC_PROCESS	6/231	10/1822	0.000526439	0.0816222	0.0749802	cyp17a1/rest/cyp11c1/ece1/hsd3b1/bmp6	6	0.675088	2	GO_BP
GOMF_EXTRACELLULAR_MATRIX_BINDING	6/223	10/1712	0.000610244	0.069161	0.0665915	tinagl1/sparc/ctss2.1/adgrg1/dcn/ntn4	6	0.66335	2	GO_MF
GOBP_HORMONE_METABOLIC_PROCESS	9/231	19/1822	0.00021287	0.0637995	0.0586079	ptpn11a/cyp17a1/rest/cyp11c1/ece1/ctsz/atp1a1a.4/hsd3b1/bmp6	9	0.572425	2	GO_BP
GOMF_GLYCOSAMINOGLYCAN_BINDING	12/223	25/1712	1.96728e-05	0.00668875	0.00644026	eng/ccn2a/slit1a/ptprc/bcan/aplp2/adgrg1/adamtsl5/ptch1/sfrp1a/stab1/dcn	12	0.56644	2	GO_MF
GOBP_MATURATION_OF_SSU_RRNA_FROM_TRICISTRONIC_RRNA_TRANSCRIPT_SSU_RRNA_5_8S_RRNA_LSU_RRNA	7/436	8/1822	0.000274801	0.03277	0.0324121	rps14/rps21/rps19/dhx37/utp3/rps16/rps8a	7	0.56307	4	GO_BP
GOBP_RIBOSOMAL_SMALL_SUBUNIT_ASSEMBLY	7/436	8/1822	0.000274801	0.03277	0.0324121	rps27.1/rps5/rpsa/rps14/rps19/rps15/rps28	7	0.56307	4	GO_BP
GOMF_RRNA_BINDING	18/404	21/1712	2.46e-09	2.41695e-07	2.32406e-07	rpl11/rps5/rps18/rpl3/rpl23/rpl23a/rps14/rps13/rps9/nop53/rps3/rpl12/ddx21/rpl9/rplp0/rps4x/rpl8/rpl5a	18	0.560176	4	GO_MF
GOMF_FIBROBLAST_GROWTH_FACTOR_BINDING	6/404	7/1712	0.000939902	0.0369382	0.0355184	rps2/fgfr3/tgfbr3/fgfrl1a/rps19/gpc1b	6	0.560176	4	GO_MF
GOMF_UBIQUITIN_PROTEIN_TRANSFERASE_INHIBITOR_ACTIVITY	6/404	7/1712	0.000939902	0.0369382	0.0355184	rpl11/rpl23/rps7/rps20/rps15/rpl5a	6	0.560176	4	GO_MF
GOMF_UBIQUITIN_PROTEIN_TRANSFERASE_REGULATOR_ACTIVITY	6/404	7/1712	0.000939902	0.0369382	0.0355184	rpl11/rpl23/rps7/rps20/rps15/rpl5a	6	0.560176	4	GO_MF
GOCC_SMALL_RIBOSOMAL_SUBUNIT	26/402	29/1628	1.45927e-13	7.58821e-12	7.26344e-12	rps24/rps27.1/rps5/rps18/rpsa/rps2/rps7/rps29/uba52/rps14/rack1/rps21/rps13/rps19/rps9/rps25/rps3/rps3a/rps6/rps23/rps16/rps4x/rps20/rps15/rps28/rps8a	26	0.560004	4	GO_CC
GOCC_CYTOSOLIC_SMALL_RIBOSOMAL_SUBUNIT	25/402	28/1628	5.5604e-13	2.52998e-11	2.4217e-11	rps24/rps27.1/rps5/rps18/rpsa/rps2/rps7/rps29/uba52/rps14/rps21/rps13/rps19/rps9/rps25/rps3/rps3a/rps6/rps23/rps16/rps4x/rps20/rps15/rps28/rps8a	25	0.55821	4	GO_CC
REACTOME_EUKARYOTIC_TRANSLATION_ELONGATION	62/315	73/1296	1.70738e-29	2.4757e-27	2.4757e-27	rpl35/rpl27a/rps24/rpl17/rpl7a/rpl28/rpl11/rps27.1/rpl30/rplp1/rps5/rps18/rpsa/rps2/rpl3/rpl23/rps7/rps29/rpl13a/eef1db/rpl36/uba52/rpl23a/rps14/rpl26/eef1g/rpl36a/rpl32/rpl10a/rps21/rpl10/rpl4/rps13/rps19/rps9/rps25/rps3/rpl35a/rpl12/rpl13/rps3a/rps6/rpl9/rpl6/rps23/rpl22/rplp0/rpl18a/rps16/rps4x/rpl31/rpl8/rpl24/rps20/rpl22l1/rpl7/rps15/rps28/rpl5a/zgc:171772/rps8a/rpl21	62	0.543363	4	REACTOME
GOMF_HEPARIN_BINDING	8/223	18/1712	0.000994622	0.0845429	0.081402	ccn2a/slit1a/ptprc/aplp2/adgrg1/adamtsl5/ptch1/sfrp1a	8	0.533016	2	GO_MF
REACTOME_SRP_DEPENDENT_COTRANSLATIONAL_PROTEIN_TARGETING_TO_MEMBRANE	67/315	81/1296	1.63334e-30	3.15779e-28	3.15779e-28	rpl35/rpl27a/rps24/rpl17/rpl7a/rpl28/ssr2/rpl11/rps27.1/rpl30/rplp1/rps5/rps18/rpsa/rps2/rpl3/rpl23/rps7/rps29/rpl13a/rpl36/uba52/rpl23a/rps14/rpl26/rpl36a/rpl32/ddost/rpl10a/ssr4/rps21/rpl10/rpl4/rps13/rps19/rps9/rps25/ssr3/rps3/rpl35a/rpl12/sec11a/rpl13/rps3a/rps6/rpl9/rpl6/rps23/rpl22/rpn2/rplp0/rpl18a/rps16/rps4x/rpl31/rpl8/rpl24/rps20/rpl22l1/ssr1/rpl7/rps15/rps28/rpl5a/zgc:171772/rps8a/rpl21	67	0.531884	4	REACTOME
GOMF_STRUCTURAL_CONSTITUENT_OF_RIBOSOME	60/404	75/1712	4.80892e-26	1.88991e-23	1.81727e-23	rpl35/rpl27a/rps24/rpl17/rpl7a/rpl28/rpl11/rps27.1/rpl30/rplp1/rps5/rps18/rpsa/rps2/rpl3/rpl23/rps7/rps29/rpl13a/rpl36/uba52/rpl23a/rps14/rpl26/rpl36a/rpl32/rpl10a/rps21/rpl10/rpl4/rps13/rps19/rps9/rps25/rps3/rpl35a/rpl12/rpl13/rps3a/rps6/rpl9/rpl6/rps23/rpl22/rplp0/rpl18a/rps16/rps4x/rpl31/rpl8/rpl24/rps20/rpl22l1/rpl7/rps15/rps28/rpl5a/zgc:171772/rps8a/rpl21	60	0.530212	4	GO_MF
GOCC_EUKARYOTIC_TRANSLATION_INITIATION_FACTOR_3_COMPLEX	5/402	6/1628	0.00430364	0.0930047	0.0890242	eif3g/eif3d/eif3c/eif3s10/eif3m	5	0.528247	4	GO_CC
REACTOME_EUKARYOTIC_TRANSLATION_INITIATION	71/315	87/1296	1.15578e-31	3.35176e-29	3.35176e-29	rpl35/rpl27a/rps24/rpl17/rpl7a/rpl28/eif2b1/rpl11/rps27.1/rpl30/rplp1/rps5/rps18/rpsa/rps2/eif3g/rpl3/eif3d/rpl23/eif3c/rps7/eif2b4/rps29/rpl13a/eif5/eif3s10/rpl36/uba52/rpl23a/rps14/rpl26/rpl36a/rpl32/rpl10a/rps21/rpl10/rpl4/rps13/rps19/rps9/rps25/rps3/rpl35a/rpl12/eif3m/rpl13/rps3a/rps6/rpl9/rpl6/rps23/rpl22/rplp0/rpl18a/eif4a1a/rps16/rps4x/rpl31/eif5b/rpl8/rpl24/rps20/rpl22l1/rpl7/eif2b3/rps15…	71	0.526034	4	REACTOME
GOCC_RIBOSOMAL_SUBUNIT	60/402	73/1628	3.85063e-26	1.40163e-23	1.34164e-23	rpl35/rpl27a/rps24/rpl17/rpl7a/rpl28/rpl11/rps27.1/rpl30/rplp1/rps5/rps18/rpsa/rps2/rpl3/rpl23/rps7/rps29/rpl13a/rpl36/uba52/rpl23a/rps14/rpl26/rack1/rpl36a/rpl32/rpl10a/rps21/rpl10/rpl4/rps13/rps19/rps9/rps25/rps3/rpl35a/rpl12/rpl13/rps3a/rps6/rpl9/rpl6/rps23/rpl22/rplp0/rpl18a/rps16/rps4x/rpl31/rpl8/rpl24/rps20/rpl7/rps15/rps28/rpl5a/zgc:171772/rps8a/rpl21	60	0.522257	4	GO_CC
GOCC_CYTOSOLIC_RIBOSOME	59/402	72/1628	1.43752e-25	2.61629e-23	2.50431e-23	rpl35/rpl27a/rps24/rpl17/rpl7a/rpl28/rpl11/rps27.1/rpl30/rplp1/rps5/rps18/rpsa/rps2/rpl3/rpl23/rps7/rps29/rpl13a/rpl36/uba52/rpl23a/rps14/rpl26/rpl36a/rpl32/rpl10a/rps21/rpl10/rpl4/rps13/rps19/rps9/rps25/rps3/rpl35a/rpl12/rpl13/rps3a/rps6/rpl9/rpl6/rps23/rpl22/rplp0/rpl18a/rps16/rps4x/rpl31/rpl8/rpl24/rps20/rpl7/rps15/rps28/rpl5a/zgc:171772/rps8a/rpl21	59	0.520948	4	GO_CC
GOCC_POLYSOMAL_RIBOSOME	18/402	22/1628	2.28545e-08	9.24338e-07	8.84777e-07	rpl7a/btf3/rpl11/rpl30/rps29/rpl36/rpl36a/rpl32/rpl10a/rps21/rpl6/rps23/rpl18a/rpl31/rpl8/rpl24/dhx9/rps28	18	0.520278	4	GO_CC
REACTOME_SELENOAMINO_ACID_METABOLISM	61/315	76/1296	2.63673e-26	3.05861e-24	3.05861e-24	rpl35/rpl27a/rps24/rpl17/rpl7a/rpl28/rpl11/rps27.1/rpl30/rplp1/rps5/rps18/rpsa/rps2/rpl3/rpl23/rps7/rps29/rpl13a/rpl36/uba52/rpl23a/rps14/rpl26/rpl36a/sars1/rpl32/rpl10a/rps21/rpl10/rpl4/rps13/rps19/rps9/rps25/rps3/rpl35a/rpl12/rpl13/rps3a/rps6/rpl9/rpl6/rps23/rpl22/rplp0/rpl18a/rps16/rps4x/rpl31/rpl8/rpl24/rps20/rpl22l1/rpl7/rps15/rps28/rpl5a/zgc:171772/rps8a/rpl21	61	0.518811	4	REACTOME
WP_CYTOPLASMIC_RIBOSOMAL_PROTEINS	59/256	71/1009	2.32453e-26	4.90475e-24	4.90475e-24	rpl35/rpl27a/rps24/rpl17/rpl7a/rpl28/rpl11/rps27.1/rpl30/rplp1/rps5/rps18/rpsa/rps2/rpl3/rpl23/rps7/rps29/rpl13a/rpl36/uba52/rpl23a/rps14/rpl26/rpl36a/rpl32/rpl10a/rps21/rpl10/rpl4/rps13/rps19/rps9/rps25/rps3/rpl35a/rpl12/rpl13/rps3a/rps6/rpl9/rpl6/rps23/rpl22/rplp0/rpl18a/rps16/rps4x/rpl31/rpl8/rpl24/rps20/rpl7/rps15/rps28/rpl5a/zgc:171772/rps8a/rpl21	59	0.515245	4	WIKIPATHWAYS
GOBP_RIBOSOME_ASSEMBLY	18/436	23/1822	4.92199e-08	1.17389e-05	1.16107e-05	rpl11/rps27.1/rps5/rpsa/rpl3/rpl23a/npm1a/rps14/rpl10/rps19/nop53/dhx37/rpl6/rplp0/rpl24/rps15/rps28/rpl5a	18	0.514607	4	GO_BP
REACTOME_RESPONSE_OF_EIF2AK4_GCN2_TO_AMINO_ACID_DEFICIENCY	60/315	76/1296	3.8312e-25	2.77762e-23	2.77762e-23	rpl35/rpl27a/rps24/rpl17/rpl7a/rpl28/rpl11/rps27.1/rpl30/rplp1/rps5/rps18/rpsa/rps2/rpl3/rpl23/rps7/rps29/rpl13a/rpl36/uba52/rpl23a/rps14/rpl26/rpl36a/rpl32/rpl10a/rps21/rpl10/rpl4/rps13/rps19/rps9/rps25/rps3/rpl35a/rpl12/rpl13/rps3a/rps6/rpl9/rpl6/rps23/rpl22/rplp0/rpl18a/rps16/rps4x/rpl31/rpl8/rpl24/rps20/rpl22l1/rpl7/rps15/rps28/rpl5a/zgc:171772/rps8a/rpl21	60	0.511632	4	REACTOME
REACTOME_ACTIVATION_OF_THE_MRNA_UPON_BINDING_OF_THE_CAP_BINDING_COMPLEX_AND_EIFS_AND_SUBSEQUENT_BINDING_TO_43S	30/315	38/1296	8.56532e-13	3.10493e-11	3.10493e-11	rps24/rps27.1/rps5/rps18/rpsa/rps2/eif3g/eif3d/eif3c/rps7/rps29/eif3s10/rps14/rps21/rps13/rps19/rps9/rps25/rps3/eif3m/rps3a/rps6/rps23/eif4a1a/rps16/rps4x/rps20/rps15/rps28/rps8a	30	0.511632	4	REACTOME
GOBP_POSITIVE_REGULATION_OF_ERK1_AND_ERK2_CASCADE	9/231	22/1822	0.000810455	0.0878533	0.0807043	ptpn11a/fshr/akap12b/ccn2a/ptprc/notch2/csf1rb/cd74a/necab2	9	0.508756	2	GO_BP
GOBP_REGULATION_OF_ACTIN_FILAMENT_BUNDLE_ASSEMBLY	9/231	22/1822	0.000810455	0.0878533	0.0807043	tjp1b/actb2/ccn2a/flna/tpm1/sorbs3/sfrp1a/pfn1/rock1	9	0.508756	2	GO_BP
GOCC_CYTOSOLIC_LARGE_RIBOSOMAL_SUBUNIT	35/402	44/1628	1.24623e-14	9.07255e-13	8.68425e-13	rpl35/rpl27a/rpl17/rpl7a/rpl28/rpl11/rpl30/rplp1/rpl3/rpl23/rpl13a/rpl36/uba52/rpl23a/rpl26/rpl36a/rpl32/rpl10a/rpl10/rpl4/rpl35a/rpl12/rpl13/rpl9/rpl6/rpl22/rplp0/rpl18a/rpl31/rpl8/rpl24/rpl7/rpl5a/zgc:171772/rpl21	35	0.508044	4	GO_CC
KEGG_RIBOSOME	59/172	71/663	5.06224e-27	4.25229e-25	4.25229e-25	rpl35/rpl27a/rps24/rpl17/rpl7a/rpl28/rpl11/rps27.1/rpl30/rplp1/rps5/rps18/rpsa/rps2/rpl3/rpl23/rps7/rps29/rpl13a/rpl36/uba52/rpl23a/rpl26/rpl36a/rpl32/rpl10a/rps21/rpl10/rpl4/rps13/rps19/rps9/rps25/rps3/rpl35a/rpl12/rpl13/rps3a/rps6/rpl9/rpl6/rps23/rpl22/rplp0/rpl18a/rps16/rps4x/rpl31/rpl8/rpl24/rps20/rpl22l1/rpl7/rps15/rps28/rpl5a/zgc:171772/rps8a/rpl21	59	0.505579	4	KEGG
REACTOME_NONSENSE_MEDIATED_DECAY_NMD	63/315	81/1296	9.22993e-26	7.64766e-24	7.64766e-24	rpl35/rpl27a/rps24/rpl17/rpl7a/rpl28/rpl11/rps27.1/rpl30/rplp1/rps5/rps18/rpsa/rps2/rpl3/rpl23/rps7/rps29/rpl13a/rpl36/uba52/rpl23a/smg6/rps14/rpl26/rpl36a/rpl32/rpl10a/rps21/rpl10/rpl4/rps13/rps19/pnrc2/rps9/rps25/rps3/rpl35a/rpl12/rpl13/rps3a/rps6/rpl9/rpl6/rps23/rpl22/rplp0/upf2/rpl18a/rps16/rps4x/rpl31/rpl8/rpl24/rps20/rpl22l1/rpl7/rps15/rps28/rpl5a/zgc:171772/rps8a/rpl21	63	0.50515	4	REACTOME
REACTOME_TRANSLATION	82/315	107/1296	4.41417e-33	2.56022e-30	2.56022e-30	rpl35/rpl27a/rps24/rpl17/rpl7a/rpl28/eif2b1/ssr2/rpl11/rps27.1/rpl30/rplp1/rps5/rps18/rpsa/rps2/eif3g/rpl3/eif3d/rpl23/eif3c/rps7/eif2b4/rps29/rpl13a/eif5/eif3s10/eef1db/rpl36/uba52/rpl23a/rps14/rpl26/eef1g/rpl36a/sars1/rpl32/ddost/rpl10a/ssr4/rps21/rpl10/rpl4/rps13/rps19/rps9/rps25/ssr3/rps3/rpl35a/rpl12/eif3m/sec11a/rpl13/rps3a/rps6/rpl9/tars1/rpl6/rps23/rpl22/rpn2/rplp0/rpl18a/eif4a1a/rps16/rp…	82	0.498725	4	REACTOME
GOCC_LARGE_RIBOSOMAL_SUBUNIT	35/402	45/1628	4.34776e-14	2.63764e-12	2.52475e-12	rpl35/rpl27a/rpl17/rpl7a/rpl28/rpl11/rpl30/rplp1/rpl3/rpl23/rpl13a/rpl36/uba52/rpl23a/rpl26/rpl36a/rpl32/rpl10a/rpl10/rpl4/rpl35a/rpl12/rpl13/rpl9/rpl6/rpl22/rplp0/rpl18a/rpl31/rpl8/rpl24/rpl7/rpl5a/zgc:171772/rpl21	35	0.498284	4	GO_CC
GOBP_RIBOSOMAL_LARGE_SUBUNIT_ASSEMBLY	9/436	12/1822	0.000260489	0.03277	0.0324121	rpl11/rpl3/rpl23a/rpl10/nop53/rpl6/rplp0/rpl24/rpl5a	9	0.496123	4	GO_BP
GOCC_RIBOSOME	64/402	83/1628	6.15023e-25	7.46228e-23	7.1429e-23	rpl35/rpl27a/canx/rps24/rpl17/rpl7a/rpl28/btf3/rpl11/rps27.1/rpl30/rplp1/rps5/rps18/rpsa/rps2/rpl3/rpl23/rps7/rps29/rpl13a/rpl36/uba52/rpl23a/rps14/rpl26/rack1/rpl36a/rpl32/rpl10a/rps21/rpl10/rpl4/rps13/rps19/rps9/rps25/rps3/rpl35a/rpl12/rpl13/rps3a/rps6/rpl9/rpl6/rps23/rpl22/rplp0/rpl18a/rps16/rps4x/rpl31/rpl8/rpl24/rps20/rpl22l1/rpl7/dhx9/rps15/rps28/rpl5a/zgc:171772/rps8a/rpl21	64	0.49453	4	GO_CC
GOBP_RIBOSOMAL_LARGE_SUBUNIT_BIOGENESIS	22/436	30/1822	1.15396e-08	3.05801e-06	3.0246e-06	rpl35/rpl7a/nsa2/rpl11/rpl3/rsl1d1/rpl23a/npm1a/rpl26/noc2l/rpl10a/rpl10/nop53/rpl35a/rpl6/rplp0/nifk/rpl24/znf622/rpl7/gtpbp4/rpl5a	22	0.486363	4	GO_BP
REACTOME_RRNA_PROCESSING	69/315	93/1296	4.32229e-26	4.17821e-24	4.17821e-24	rpl35/rpl27a/rps24/rpl17/rpl7a/rpl28/rpl11/rps27.1/rpl30/rplp1/rps5/rps18/rpsa/rps2/rpl3/rpl23/rps7/rps29/rpl13a/dkc1/pno1/rpl36/uba52/ncl/rpl23a/rps14/rpl26/rpl36a/rpl32/rpl10a/rps21/rpl10/rpl4/rps13/rps19/rps9/rps25/rps3/rpl35a/rpl12/ddx21/mphosph10/rpl13/rps3a/rps6/rpl9/dhx37/rpl6/utp3/rps23/rpl22/gnl3/rplp0/rpl18a/rps16/rps4x/rpl31/nop58/rpl8/rpl24/rps20/rpl22l1/rpl7/rps15/rps28/rpl5a/zgc:171…	69	0.484661	4	REACTOME
GOBP_MATURATION_OF_LSU_RRNA	8/436	11/1822	0.000835505	0.0948895	0.093853	rpl35/rpl7a/nsa2/rsl1d1/rpl10a/nifk/rpl7/gtpbp4	8	0.482759	4	GO_BP
GOMF_MRNA_5_UTR_BINDING	10/404	14/1712	0.000191704	0.0107628	0.0103491	rsl1d1/raraa/rps7/ncl/rps14/rpl26/rps13/rps3a/gnl3/rpl5a	10	0.480994	4	GO_MF
GOBP_CYTOPLASMIC_TRANSLATION	69/436	96/1822	1.7336e-24	4.13462e-21	4.08946e-21	rpl35/rpl27a/rps24/rpl17/rpl7a/rpl28/rpl11/rps27.1/rpl30/rplp1/rps5/rps18/rpsa/rps2/rpl3/eif3d/rpl23/eif3c/rps7/rps29/rpl13a/eif5/zc3h15/eif3s10/rpl36/uba52/rpl23a/rps14/rpl26/rpl36a/rpl32/rpl10a/rps21/rpl10/rpl4/rps13/rps19/rps9/rps25/rps3/rpl35a/rpl12/eif3m/rpl13/rps3a/rps6/rpl9/rpl6/rps23/rpl22/rplp0/rpl18a/eif4a1a/rps16/rps4x/rpl31/rpl8/rpl24/rps20/rpl22l1/rpl7/dhx9/eif2b3/rps15/rps28/rpl5a/z…	69	0.47764	4	GO_BP
REACTOME_CELLULAR_RESPONSE_TO_STARVATION	62/315	85/1296	1.07158e-22	6.90574e-21	6.90574e-21	rpl35/rpl27a/rps24/atp6v0b/rpl17/rpl7a/rpl28/rpl11/rps27.1/rpl30/rplp1/rps5/rps18/rpsa/rps2/rpl3/rpl23/atp6v0cb/rps7/rps29/rpl13a/rpl36/uba52/rpl23a/rps14/rpl26/rpl36a/rpl32/rpl10a/rps21/rpl10/rpl4/rps13/rps19/rps9/rps25/rps3/rpl35a/rpl12/rpl13/rps3a/rps6/rpl9/rpl6/rps23/rpl22/rplp0/rpl18a/rps16/rps4x/rpl31/rpl8/rpl24/rps20/rpl22l1/rpl7/rps15/rps28/rpl5a/zgc:171772/rps8a/rpl21	62	0.477267	4	REACTOME
REACTOME_INFLUENZA_INFECTION	61/315	84/1296	3.73753e-22	2.16777e-20	2.16777e-20	rpl35/rpl27a/canx/rps24/rpl17/rpl7a/rpl28/rpl11/rps27.1/rpl30/rplp1/rps5/rps18/rpsa/rps2/rpl3/rpl23/rps7/rps29/rpl13a/rpl36/uba52/rpl23a/rps14/rpl26/rpl36a/rpl32/rpl10a/rps21/rpl10/rpl4/rps13/rps19/rps9/rps25/rps3/rpl35a/rpl12/rpl13/rps3a/rps6/rpl9/rpl6/rps23/rpl22/rplp0/rpl18a/rps16/rps4x/rpl31/rpl8/rpl24/rps20/rpl22l1/rpl7/rps15/rps28/rpl5a/zgc:171772/rps8a/rpl21	61	0.475345	4	REACTOME
REACTOME_REGULATION_OF_EXPRESSION_OF_SLITS_AND_ROBOS	62/315	87/1296	8.44005e-22	4.45021e-20	4.45021e-20	rpl35/rpl27a/rps24/rpl17/rpl7a/rpl28/rpl11/rps27.1/rpl30/rplp1/rps5/rps18/rpsa/rps2/rpl3/rpl23/rps7/rps29/rpl13a/rpl36/uba52/rpl23a/rps14/rpl26/rpl36a/rpl32/rpl10a/rps21/rpl10/rpl4/rps13/rps19/rps9/rps25/rps3/rpl35a/rpl12/rpl13/rps3a/rps6/rpl9/rpl6/rps23/rpl22/rplp0/upf2/rpl18a/rps16/rps4x/col4a5/rpl31/rpl8/rpl24/rps20/rpl22l1/rpl7/rps15/rps28/rpl5a/zgc:171772/rps8a/rpl21	62	0.467167	4	REACTOME
GOBP_RIBOSOMAL_SMALL_SUBUNIT_BIOGENESIS	17/436	25/1822	3.25724e-06	0.000554893	0.000548832	rps24/rps27.1/rps5/rpsa/rps7/npm1a/rps14/rps21/rps19/rps25/rps6/dhx37/utp3/rps16/rps15/rps28/rps8a	17	0.453571	4	GO_BP
GOMF_TRANSMEMBRANE_RECEPTOR_PROTEIN_TYROSINE_KINASE_ACTIVITY	12/404	18/1712	0.000116607	0.00916532	0.00881304	epha7/fgfr3/efemp1/ryk/fgfrl1a/igf1ra/ntrk2a/ephb2b/efnb3b/nrp2a/epha3/egfra	12	0.451031	4	GO_MF
GOCC_POLYSOME	25/402	37/1628	3.12238e-08	1.13655e-06	1.0879e-06	rpl7a/btf3/rpl11/rpl30/rps29/rpl36/rpl36a/rpl32/rpl10a/rps21/rpl10/rps3/rps6/rpl6/rps23/upf2/rpl18a/vbp1/rps4x/rpl31/rpl8/rpl24/dhx9/rps28/dis3l2	25	0.437167	4	GO_CC
GOBP_CYTOKINE_MEDIATED_SIGNALING_PATHWAY	13/231	38/1822	0.000454961	0.0816222	0.0749802	ptpn11a/foxo3b/plvapb/ptprc/csf1rb/cd74a/krt18a.1/cav1/ctr9/sh2b3/cpne1/adipor2/il10rb	13	0.431096	2	GO_BP
REACTOME_SIGNALING_BY_ROBO_RECEPTORS	64/315	98/1296	2.71419e-19	1.31186e-17	1.31186e-17	rpl35/rpl27a/rps24/rpl17/rpl7a/rpl28/rpl11/rps27.1/rpl30/rplp1/rps5/rps18/rpsa/rps2/rpl3/rpl23/rps7/rps29/rpl13a/rpl36/uba52/rpl23a/rps14/rpl26/rpl36a/rpl32/rpl10a/rps21/rpl10/srgap1a/rpl4/rps13/rps19/rps9/rps25/rps3/rpl35a/rpl12/rpl13/rps3a/rps6/rpl9/rpl6/rps23/rpl22/rplp0/upf2/rpl18a/rps16/rps4x/col4a5/rpl31/rpl8/rpl24/rps20/rpl22l1/rpl7/gpc1b/rps15/rps28/rpl5a/zgc:171772/rps8a/rpl21	64	0.429248	4	REACTOME
REACTOME_RRNA_MODIFICATION_IN_THE_NUCLEUS_AND_CYTOSOL	11/315	17/1296	0.000439121	0.0127345	0.0127345	rps2/rps7/dkc1/pno1/rps14/rps9/mphosph10/rps6/dhx37/utp3/nop58	11	0.425238	4	REACTOME
REACTOME_METABOLISM_OF_AMINO_ACIDS_AND_DERIVATIVES	62/315	96/1296	2.61449e-18	1.16646e-16	1.16646e-16	rpl35/serinc2/rpl27a/rps24/rpl17/rpl7a/rpl28/rpl11/rps27.1/rpl30/rplp1/rps5/rps18/rpsa/rps2/rpl3/rpl23/rps7/rps29/rpl13a/rpl36/uba52/rpl23a/rps14/rpl26/rpl36a/sars1/rpl32/rpl10a/rps21/rpl10/rpl4/rps13/rps19/rps9/rps25/rps3/rpl35a/rpl12/rpl13/rps3a/rps6/rpl9/rpl6/rps23/rpl22/rplp0/rpl18a/rps16/rps4x/rpl31/rpl8/rpl24/rps20/rpl22l1/rpl7/rps15/rps28/rpl5a/zgc:171772/rps8a/rpl21	62	0.424415	4	REACTOME
WP_HIPPO_SIGNALING_REGULATION_PATHWAYS	10/256	15/1009	0.000822048	0.0673352	0.0673352	tcf7l2/fgfr3/cdh11/igf1ra/cdh13/lef1/ntrk2a/cdh4/egfra/cdh2	10	0.41956	4	WIKIPATHWAYS
GOMF_TRANSMEMBRANE_RECEPTOR_PROTEIN_KINASE_ACTIVITY	13/404	21/1712	0.000181523	0.0107628	0.0103491	epha7/fgfr3/efemp1/tgfbr3/ryk/fgfrl1a/igf1ra/ntrk2a/ephb2b/efnb3b/nrp2a/epha3/egfra	13	0.418846	4	GO_MF
GOBP_SEX_DIFFERENTIATION	13/231	40/1822	0.000798913	0.0878533	0.0807043	ptpn11a/fshr/foxo3b/cyp17a1/arid5b/safb/atrx/adgrg1/dmrt1/sfrp1a/inha/dachd/bmp6	13	0.40882	2	GO_BP
GOCC_COLLAGEN_CONTAINING_EXTRACELLULAR_MATRIX	17/213	51/1628	0.000125764	0.0224564	0.0222304	col1a2/tinagl1/rtbdn/adam11/timp2a/lama2/ccn2a/sparc/fbln1/mfge8b/ctss2.1/anxa5b/sfrp1a/ctsz/dcn/ntn4/col6a3	17	0.406154	2	GO_CC
GOBP_REGULATION_OF_HORMONE_LEVELS	14/231	44/1822	0.000640026	0.0816222	0.0749802	ptpn11a/cyp17a1/rest/cftr/cyp11c1/sfrp1a/ece1/ctsz/nlgn2a/atp1a1a.4/inha/hsd3b1/ptprn2/bmp6	14	0.399612	2	GO_BP
GOBP_RIBOSOME_BIOGENESIS	44/436	76/1822	9.0844e-11	3.09518e-08	3.06137e-08	rpl35/esf1/rps24/rpl7a/nsa2/rpl11/rps27.1/rps5/rpsa/rpl3/rsl1d1/rps7/dkc1/rpl23a/mybbp1a/npm1a/rps14/rpl26/noc2l/rpl10a/rps21/rpl10/rps19/nop53/rps25/rpl35a/ddx21/mphosph10/rps6/dhx37/rpl6/utp3/rplp0/rps16/nop58/nifk/rpl24/znf622/rpl7/gtpbp4/rps15/rps28/rpl5a/rps8a	44	0.383701	4	GO_BP
GOBP_REGULATION_OF_ACTIN_FILAMENT_BASED_PROCESS	17/231	56/1822	0.000316458	0.0762313	0.070028	tjp1b/actb2/akap9/arhgap17a/ccn2a/cd2ap/notch2/csf1rb/flna/tpm1/cav1/iqgap1/sptbn1/sorbs3/sfrp1a/pfn1/rock1	17	0.379197	2	GO_BP
GOCC_EXTERNAL_ENCAPSULATING_STRUCTURE	19/213	61/1628	0.000140792	0.0224564	0.0222304	col1a2/tinagl1/rtbdn/adam11/timp2a/lama2/ccn2a/sparc/fbln1/mfge8b/bcan/ctss2.1/adamtsl5/anxa5b/sfrp1a/ctsz/dcn/ntn4/col6a3	19	0.376699	2	GO_CC
WP_TRANSLATION_FACTORS	12/256	20/1009	0.000957373	0.0673352	0.0673352	eif2b1/eif3g/eif3d/eif3c/eif2b4/eif5/eif3s10/eef1db/eef1g/eif4a1a/eif5b/eif2b3	12	0.373802	4	WIKIPATHWAYS
GOCC_ROUGH_ENDOPLASMIC_RETICULUM	11/402	19/1628	0.00193366	0.0469234	0.0449151	canx/arl6ip1/sec63/rps29/ssr4/rps21/rpl4/rpl6/rps23/rpn2/rps28	11	0.370067	4	GO_CC
GOMF_TRANSLATION_INITIATION_FACTOR_ACTIVITY	11/404	21/1712	0.00378423	0.091009	0.087511	eif2b1/eif3g/eif3d/eif3c/eif2b4/eif5/eif3s10/eif3m/eif4a1a/eif5b/eif2b3	11	0.346296	4	GO_MF
GOMF_STRUCTURAL_MOLECULE_ACTIVITY	73/404	141/1712	2.62934e-14	5.16666e-12	4.96808e-12	rpl35/rpl27a/rps24/rpl17/rpl7a/rpl28/rpl11/rps27.1/rpl30/rplp1/rps5/rps18/rpsa/rps2/rpl3/rpl23/rps7/rps29/pnn/rock2a/rpl13a/eif3s10/efemp1/ctbp2a/rpl36/uba52/rpl23a/rps14/rpl26/rpl36a/rpl32/rpl10a/rps21/hspg2/rpl10/rpl4/rps13/rps19/rps9/rps25/rps3/rpl35a/rpl12/rpl13/rps3a/rps6/fgg/actb1/rpl9/rpl6/smtnb/rps23/rpl22/rplp0/rpl18a/ank2b/rps16/fgb/rps4x/col4a5/rpl31/rpl8/rpl24/ttn.2/rps20/rpl22l1/rpl7…	73	0.341226	4	GO_MF
GOBP_RRNA_METABOLIC_PROCESS	33/436	63/1822	6.29739e-07	0.000136539	0.000135047	rpl35/esf1/rps24/rpl7a/nsa2/rpl11/rps27.1/rsl1d1/rps7/dkc1/ncl/rps14/rpl26/rpl10a/rps21/rps19/nop53/rps25/rpl35a/ddx21/mphosph10/rps6/dhx37/utp3/rps16/nop58/nifk/rpl7/gtpbp4/rps15/rps28/rpl5a/rps8a	33	0.340235	4	GO_BP
GOBP_REGULATION_OF_SYSTEM_PROCESS	20/231	73/1822	0.000434515	0.0816222	0.0749802	ptpn11a/dlgap3/akap9/foxo3b/ehd3/ccn2a/fmr1/flna/tpm1/cav1/pbx3b/ece1/myl9b/nlgn2a/atp1a1a.4/inha/hdac4/bmp6/rock1/parp2	20	0.334644	2	GO_BP
WP_OXIDATIVE_PHOSPHORYLATION	15/472	15/1009	9.96685e-06	0.00129569	0.00125897	ndufb9/ndufs5/atp5mf/atp5mc1/atp5f1d/atp5l/atp5po/atp5f1e/atp5pb/atp5pd/ndufb7/ndufb2/atp5pf/atp5mc3a/ndufv2	15	0.329949	1	WIKIPATHWAYS
GOCC_PROTON_TRANSPORTING_ATP_SYNTHASE_COMPLEX_COUPLING_FACTOR_F_O	8/764	8/1628	0.00230687	0.10099	0.0982107	atp5mf/atp5mc1/atp5l/atp5po/atp5pb/atp5pd/atp5pf/atp5mc3a	8	0.328561	1	GO_CC
GOCC_PROTON_TRANSPORTING_ATP_SYNTHASE_COMPLEX	12/764	12/1628	0.000108945	0.00858489	0.00834865	atp5f1c/atp5mf/atp5mc1/atp5mj/atp5f1d/atp5l/atp5po/atp5f1e/atp5pb/atp5pd/atp5pf/atp5mc3a	12	0.328561	1	GO_CC
GOMF_OMEGA_PEPTIDASE_ACTIVITY	13/813	13/1712	5.9372e-05	0.0135368	0.0129056	usp34/usp36/usp7/usp24/ggt7/usp2a/usp32/usp8/usp47/uchl1/usp48/uchl3/usp9	13	0.323413	1	GO_MF
GOBP_OXIDATIVE_PHOSPHORYLATION	24/871	24/1822	1.71583e-08	4.52122e-05	4.52122e-05	atp5f1c/ndufb9/uqcr10/ndufs5/atp5mf/msh2/atp5f1d/atp5l/atp5po/ndufa1/atp5f1e/atp5pb/cox6b2/cox4i1/atp5pd/ndufb7/cox6a1/cox7c/park7/ndufa12/ndufb2/atp5pf/ndufv2/sdhc	24	0.32053	1	GO_BP
GOBP_ATP_SYNTHESIS_COUPLED_ELECTRON_TRANSPORT	13/871	13/1822	6.49625e-05	0.0285294	0.0285294	ndufb9/uqcr10/ndufs5/ndufa1/cox4i1/ndufb7/cox6a1/cox7c/park7/ndufa12/ndufb2/ndufv2/sdhc	13	0.32053	1	GO_BP
GOBP_RIBONUCLEOPROTEIN_COMPLEX_BIOGENESIS	56/436	112/1822	5.26061e-10	1.56832e-07	1.55119e-07	rpl35/esf1/rps24/ythdc1/rpl7a/nsa2/rpl11/rps27.1/rps5/rpsa/cd2bp2/rpl3/eif3c/rsl1d1/rps7/srsf5b/rpl13a/eif5/dkc1/eif3s10/rpl23a/mybbp1a/npm1a/rps14/rpl26/slu7/noc2l/rpl10a/rps21/rpl10/rps19/nop53/rps25/prpf8/rpl35a/ddx21/mphosph10/rps6/dhx37/rpl6/rbm5/utp3/rplp0/hsp90ab1/rps16/nop58/nifk/rpl24/znf622/rpl7/gtpbp4/dhx9/rps15/rps28/rpl5a/rps8a	56	0.320032	4	GO_BP
GOBP_PEPTIDE_BIOSYNTHETIC_PROCESS	87/436	176/1822	6.71437e-15	6.01466e-12	5.94896e-12	rpl35/rpl27a/rps24/rpl17/rpl7a/rpl28/eif2b1/tmed2/abcf1/rpl11/rps27.1/rpl30/rplp1/rps5/rps18/rpsa/rps2/eif3g/rpl3/eif3d/rpl23/eif3c/raraa/rps7/eif2b4/rps29/rock2a/rpl13a/eif5/zc3h15/eif3s10/eef1db/rpl36/uba52/ncl/rpl23a/npm1a/rps14/rpl26/eef1g/rack1/rpl36a/sars1/rpl32/rpl10a/rps21/rpl10/rpl4/rps13/rps19/rps9/rps25/rps3/rpl35a/rpl12/eif3m/rpl13/rps3a/rps6/rpl9/tars1/rpl6/eif4enif1/rps23/rpl22/rplp…	87	0.315068	4	GO_BP
REACTOME_CRISTAE_FORMATION	13/630	13/1296	7.93699e-05	0.0252793	0.0252793	atp5f1c/atp5mf/atp5mc1/hspa9/atp5f1d/atp5l/atp5po/chchd6a/atp5f1e/atp5pb/atp5pd/atp5pf/atp5mc3a	13	0.313264	1	REACTOME
REACTOME_FORMATION_OF_ATP_BY_CHEMIOSMOTIC_COUPLING	11/630	11/1296	0.00034233	0.0436128	0.0436128	atp5f1c/atp5mf/atp5mc1/atp5f1d/atp5l/atp5po/atp5f1e/atp5pb/atp5pd/atp5pf/atp5mc3a	11	0.313264	1	REACTOME
WP_ELECTRON_TRANSPORT_CHAIN_OXPHOS_SYSTEM_IN_MITOCHONDRIA	25/472	26/1009	5.83654e-08	1.5175e-05	1.47449e-05	atp5f1c/ndufb9/uqcr10/ndufs5/atp5mf/atp5mc1/atp5f1d/atp5l/atp5po/ndufa1/atp5f1e/atp5pb/cox4i1/atp5pd/ndufb7/cox6a1/cox7c/cox6c/ndufa12/ndufb2/atp5pf/atp5mc3a/cox17/ndufv2/sdhc	25	0.312916	1	WIKIPATHWAYS
GOMF_PROTEIN_TYROSINE_KINASE_ACTIVITY	14/404	29/1712	0.00297306	0.083458	0.0802502	bcr/epha7/fgfr3/efemp1/ryk/fgfrl1a/igf1ra/ntrk2a/ephb2b/efnb3b/nrp2a/epha3/ttn.2/egfra	14	0.310852	4	GO_MF
GOMF_TRANSLATION_FACTOR_ACTIVITY_RNA_BINDING	14/404	29/1712	0.00297306	0.083458	0.0802502	eif2b1/abcf1/eif3g/eif3d/eif3c/eif2b4/eif5/eif3s10/eef1db/eef1g/eif3m/eif4a1a/eif5b/eif2b3	14	0.310852	4	GO_MF
GOMF_DNA_BINDING_TRANSCRIPTION_REPRESSOR_ACTIVITY	13/404	27/1712	0.00431032	0.091009	0.087511	zbtb10/raraa/max/gtf2ird1/zbtb16a/prdm16/sox6/zfhx3b/lef1/nr2f1a/prdm2b/znf219/znf148	13	0.309702	4	GO_MF
GOBP_NCRNA_PROCESSING	35/436	72/1822	2.84161e-06	0.000521326	0.000515631	rpl35/esf1/rps24/rpl7a/nsa2/rpl11/rps27.1/rsl1d1/rps7/dkc1/rps14/rpl26/sars1/rpl10a/rps21/rps19/nop53/rps25/rpl35a/tyw1/ddx21/mphosph10/rps6/dhx37/utp3/rps16/nop58/nifk/ssb/rpl7/gtpbp4/rps15/rps28/rpl5a/rps8a	35	0.307797	4	GO_BP
GOCC_ENDOPLASMIC_RETICULUM_PROTEIN_CONTAINING_COMPLEX	13/402	26/1628	0.00434363	0.0930047	0.0890242	hspa5/arl6ip1/pdia6/sec63/hyou1/faf2/ddost/ssr4/hsp90b1/pdia3/sec11a/mlec/rpn2	13	0.306398	4	GO_CC
REACTOME_NERVOUS_SYSTEM_DEVELOPMENT	80/315	163/1296	1.25008e-13	4.83363e-12	4.83363e-12	rpl35/rpl27a/cacnb2a/rps24/rpl17/rpl7a/rpl28/rpl11/rps27.1/rpl30/rplp1/rps5/rps18/rpsa/rps2/rpl3/rpl23/gfra1b/rps7/rps29/epha7/rock2a/rpl13a/rpl36/uba52/rpl23a/rps14/rpl26/dlg3/rpl36a/rpl32/rpl10a/rps21/rpl10/srgap1a/rpl4/rps13/rps19/rps9/myh14/rps25/rps3/rpl35a/rpl12/rpl13/rps3a/rps6/actb1/rpl9/rpl6/sema6a/rps23/rpl22/ephb2b/rplp0/upf2/rpl18a/hsp90ab1/efnb3b/ank2b/rps16/rps4x/col4a5/nrp2a/rpl31/…	80	0.305197	4	REACTOME
GOBP_RIBONUCLEOPROTEIN_COMPLEX_SUBUNIT_ORGANIZATION	28/436	58/1822	3.48891e-05	0.00554737	0.00548677	ythdc1/rpl11/rps27.1/rps5/rpsa/cd2bp2/rpl3/eif3c/srsf5b/rpl13a/eif5/eif3s10/rpl23a/rps14/slu7/rpl10/rps19/nop53/prpf8/rpl6/rbm5/rplp0/hsp90ab1/rpl24/dhx9/rps15/rps28/rpl5a	28	0.304792	4	GO_BP
GOBP_PEPTIDE_METABOLIC_PROCESS	92/436	191/1822	7.56561e-15	6.01466e-12	5.94896e-12	rpl35/rpl27a/rps24/rpl17/rpl7a/rpl28/eif2b1/tmed2/abcf1/rpl11/rps27.1/rpl30/rplp1/rps5/rps18/rpsa/rps2/eif3g/rpl3/eif3d/rpl23/eif3c/raraa/rps7/tmed10/eif2b4/rps29/rock2a/rpl13a/eif5/zc3h15/eif3s10/eef1db/rpl36/uba52/ncl/rpl23a/npm1a/rps14/rpl26/eef1g/rack1/rpl36a/sars1/rpl32/rpl10a/rps21/rpl10/rpl4/rps13/rps19/rps9/rps25/rps3/rpl35a/rpl12/eif3m/sec11a/rpl13/rps3a/rps6/rpl9/tars1/ctsla/rpl6/ntrk2a…	92	0.303816	4	GO_BP
GOBP_BLOOD_VESSEL_MORPHOGENESIS	23/231	91/1822	0.000581094	0.0816222	0.0749802	tjp1b/actb2/eng/qki2/ccn2a/adgrb3/notch2/sparc/plxnd1/flna/cald1b/mfge8b/cav1/adgrg1/cemip2/sfrp1a/stab1/aggf1/dcn/btg1/adipor2/fap/rock1	23	0.299623	2	GO_BP
REACTOME_RESPIRATORY_ELECTRON_TRANSPORT_ATP_SYNTHESIS_BY_CHEMIOSMOTIC_COUPLING_AND_HEAT_PRODUCTION_BY_UNCOUPLING_PROTEINS	25/630	26/1296	1.61896e-07	0.000103127	0.000103127	atp5f1c/ndufb9/uqcr10/ndufs5/atp5mf/atp5mc1/lrpprc/atp5f1d/atp5l/atp5po/ndufa1/atp5f1e/atp5pb/cox4i1/atp5pd/ndufb7/cox6a1/cox7c/cox6c/ndufa12/ndufb2/atp5pf/atp5mc3a/ndufv2/sdhc	25	0.296231	1	REACTOME
GOBP_RESPIRATORY_ELECTRON_TRANSPORT_CHAIN	15/871	16/1822	0.000129899	0.0427855	0.0427855	ndufb9/uqcr10/ndufs5/pleca/ndufa1/cox4i1/ndufb7/cox6a1/cox7c/park7/ndufa12/ndufb2/gpd2/ndufv2/sdhc	15	0.292501	1	GO_BP
REACTOME_METABOLISM_OF_RNA	90/315	189/1296	2.25193e-14	9.32943e-13	9.32943e-13	rpl35/rpl27a/rps24/ddx5/rpl17/rpl7a/rpl28/cpsf1/rpl11/rps27.1/dnajc8/rpl30/rplp1/rps5/rps18/rpsa/rps2/cd2bp2/rpl3/rpl23/rps7/srsf5b/rps29/mnat1/rpl13a/dkc1/cdc5l/pno1/rpl36/uba52/ncl/rpl23a/ddx46/smg6/rps14/thoc2/rpl26/slu7/rpl36a/rpl32/rpl10a/rps21/rpl10/rpl4/rps13/rps19/pnrc2/rps9/dhx16/rps25/prpf8/rps3/rpl35a/tyw1/rpl12/ddx21/mphosph10/rpl13/rps3a/rps6/rpl9/dhx37/rpl6/rbm5/utp3/rps23/rpl22/gnl…	90	0.292075	4	REACTOME
GOCC_RIBONUCLEOPROTEIN_COMPLEX	96/402	199/1628	8.88954e-15	8.08948e-13	7.74326e-13	rpl35/rpl27a/rps24/ddx5/rpl17/rpl7a/rpl28/nsa2/btf3/rpl11/tert/rps27.1/rpl30/rplp1/rps5/rps18/rpsa/rps2/cd2bp2/eif3g/rpl3/eif3d/rpl23/eif3c/rsl1d1/rps7/rps29/pnn/rpl13a/dkc1/cdc5l/eif3s10/rpl36/uba52/ncl/rpl23a/ik/smg6/npm1a/nsrp1/rps14/rpl26/rack1/slu7/rpl36a/rpl32/noc2l/rpl10a/rps21/rpl10/zc3h18/rpl4/rps13/rps19/rps9/dhx16/rps25/prpf8/rps3/rpl35a/rpl12/myef2/eif3m/gpatch1/mphosph10/rpl13/rps3a/…	96	0.290847	4	GO_CC
GOMF_TRANSLATION_REGULATOR_ACTIVITY_NUCLEIC_ACID_BINDING	15/404	33/1712	0.00439993	0.091009	0.087511	eif2b1/abcf1/eif3g/eif3d/eif3c/raraa/eif2b4/eif5/eif3s10/eef1db/eef1g/eif3m/eif4a1a/eif5b/eif2b3	15	0.2847	4	GO_MF
GOBP_AMIDE_BIOSYNTHETIC_PROCESS	91/436	198/1822	4.16321e-13	1.98585e-10	1.96416e-10	asah2/rpl35/rpl27a/rps24/rpl17/rpl7a/rpl28/eif2b1/tmed2/abcf1/rpl11/rps27.1/rpl30/rplp1/rps5/rps18/rpsa/rps2/eif3g/rpl3/eif3d/rpl23/eif3c/raraa/rps7/eif2b4/rps29/rock2a/rpl13a/eif5/degs1/zc3h15/eif3s10/eef1db/rpl36/uba52/ncl/rpl23a/npm1a/rps14/st3gal5/rpl26/eef1g/rack1/rpl36a/sars1/rpl32/rpl10a/rps21/rpl10/rpl4/rps13/rps19/rps9/rps25/rps3/rpl35a/rpl12/eif3m/rpl13/rps3a/rps6/rpl9/tars1/rpl6/eif4en…	91	0.283438	4	GO_BP
REACTOME_RESPIRATORY_ELECTRON_TRANSPORT	14/630	15/1296	0.000315775	0.0436128	0.0436128	ndufb9/uqcr10/ndufs5/lrpprc/ndufa1/cox4i1/ndufb7/cox6a1/cox7c/cox6c/ndufa12/ndufb2/ndufv2/sdhc	14	0.283301	1	REACTOME
REACTOME_CELLULAR_RESPONSES_TO_STIMULI	76/315	165/1296	4.10413e-11	1.32244e-09	1.32244e-09	rpl35/rpl27a/rps24/atp6v0b/rpl17/hspa5/rpl7a/rpl28/rpl11/cdk6/rps27.1/rpl30/rplp1/rps5/rps18/rpsa/rps2/rpl3/rpl23/atp6v0cb/h1-0/cox6b1/rps7/pdia6/rps29/dync1h1/rpl13a/rpl36/uba52/rpl23a/stip1/hyou1/rps14/rpl26/rpl36a/rpl32/rpl10a/rps21/rpl10/rpl4/hsp90b1/rps13/rps19/rps9/rps25/rps3/rpl35a/rpl12/rpl13/rps3a/rps6/rpl9/xbp1/camk2b1/rpl6/mef2cb/rps23/rpl22/rplp0/rpl18a/hsp90ab1/rps16/rps4x/rpl31/rpl8…	76	0.277624	4	REACTOME
GOCC_INNER_MITOCHONDRIAL_MEMBRANE_PROTEIN_COMPLEX	29/764	33/1628	8.68604e-07	0.000186272	0.000181146	atp5f1c/ndufb9/uqcr10/ndufs5/atp5mf/atp5mc1/hspa9/atp5mj/atp5f1d/atp5l/atp5po/ndufa1/chchd6a/atp5f1e/atp5pb/timm50/cox4i1/atp5pd/ndufb7/cox6a1/cox7c/cox6c/romo1/ndufa12/ndufb2/atp5pf/atp5mc3a/ndufv2/sdhc	29	0.272445	1	GO_CC
GOBP_RIBONUCLEOSIDE_TRIPHOSPHATE_METABOLIC_PROCESS	17/871	19/1822	0.000171652	0.049955	0.049955	atp5f1c/atp5mf/atp5mc1/atp5f1d/nme7/atp5l/atp5po/ran/uckl1b/atp5f1e/atp5pb/vps9d1/efl1/atp5pd/impdh1b/atp5pf/atp5mc3a	17	0.272226	1	GO_BP
GOCC_RESPIRASOME	14/764	16/1628	0.000909227	0.0511765	0.0497682	ndufb9/uqcr10/ndufs5/ndufa1/cox6b2/cox4i1/ndufb7/cox6a1/cox7c/cox6c/ndufa12/ndufb2/ndufv2/sdhc	14	0.270569	1	GO_CC
GOBP_ACTIN_FILAMENT_BASED_PROCESS	29/231	123/1822	0.000398633	0.0816222	0.0749802	tjp1b/actb2/pdlim5b/nedd4l/akap9/arhgap17a/ccn2a/cd2ap/cdc42bpb/notch2/tpm4a/csf1rb/ppargc1b/flna/tpm1/cald1b/cav1/iqgap1/sptbn1/fat1a/krt94/sorbs3/sfrp1a/myl9b/csrp2/pfn1/atp1a1a.4/sh3kbp1/rock1	29	0.269429	2	GO_BP
KEGG_PARKINSONS_DISEASE	26/322	29/663	2.50998e-06	0.000253508	0.000240429	atp5f1c/ndufb9/uqcr10/ndufs5/atp5mc1/atp5f1d/ubb/atp5po/ndufa1/uba1/atp5f1e/atp5pb/cox6b2/cox4i1/uchl1/atp5pd/ndufb7/cox6a1/cox7c/cox6c/park7/ndufb2/atp5pf/atp5mc3a/ndufv2/sdhc	26	0.266233	1	KEGG
GOMF_TRANSLATION_REGULATOR_ACTIVITY	19/404	44/1712	0.00287572	0.083458	0.0802502	eif2b1/abcf1/eif3g/eif3d/eif3c/raraa/eif2b4/eif5/eif3s10/eef1db/rps14/eef1g/rpl10/rps9/eif3m/rpl22/eif4a1a/eif5b/eif2b3	19	0.262423	4	GO_MF
REACTOME_DEVELOPMENTAL_BIOLOGY	92/315	207/1296	2.24609e-12	7.66313e-11	7.66313e-11	ash2l/rpl35/rpl27a/cacnb2a/rps24/rpl17/rpl7a/rpl28/rpl11/rps27.1/rpl30/rplp1/rps5/rps18/rpsa/rps2/rpl3/rpl23/gfra1b/raraa/rps7/rps29/epha7/rock2a/rpl13a/rpl36/uba52/nr5a2/rpl23a/rps14/rpl26/dlg3/rpl36a/med12/rpl32/rpl10a/rps21/rpl10/mef2aa/srgap1a/rpl4/bnip2/rps13/rps19/rps9/myh14/pklr/zfpm2a/rps25/rps3/rpl35a/rpl12/rpl13/lef1/rps3a/rps6/actb1/rpl9/rpl6/sema6a/mef2cb/rps23/rpl22/ephb2b/cdh4/rplp0…	92	0.262112	4	REACTOME
GOBP_AEROBIC_RESPIRATION	26/871	30/1822	9.36253e-06	0.00822342	0.00822342	atp5f1c/ndufb9/uqcr10/ndufs5/atp5mf/msh2/pank2/atp5f1d/atp5l/atp5po/ndufa1/atp5f1e/atp5pb/cox6b2/cox4i1/atp5pd/ndufb7/cox6a1/cox7c/park7/suclg2/ndufa12/ndufb2/atp5pf/ndufv2/sdhc	26	0.258382	1	GO_BP
GOBP_NUCLEOSIDE_TRIPHOSPHATE_METABOLIC_PROCESS	19/871	22/1822	0.000189583	0.049955	0.049955	atp5f1c/atp5mf/atp5mc1/enpp1/atp5f1d/nme7/atp5l/atp5po/ran/uckl1b/atp5f1e/atp5pb/ada/vps9d1/efl1/atp5pd/impdh1b/atp5pf/atp5mc3a	19	0.256861	1	GO_BP
GOCC_MITOCHONDRIAL_PROTEIN_CONTAINING_COMPLEX	33/764	39/1628	9.45543e-07	0.000186272	0.000181146	atp5f1c/ndufb9/uqcr10/ndufs5/atp5mf/atp5mc1/hspa9/atp5mj/atp5f1d/atp5l/tomm5/atp5po/ndufa1/chchd6a/atp5f1e/atp5pb/mrpl23/bckdhb/timm50/cox4i1/atp5pd/ndufb7/cox6a1/cox7c/cox6c/romo1/suclg2/ndufa12/ndufb2/atp5pf/atp5mc3a/ndufv2/sdhc	33	0.25601	1	GO_CC
GOBP_CELLULAR_AMIDE_METABOLIC_PROCESS	97/436	226/1822	1.06701e-11	4.24137e-09	4.19504e-09	asah2/rpl35/rpl27a/rps24/rpl17/rpl7a/rpl28/eif2b1/tmed2/abcf1/rpl11/rps27.1/rpl30/rplp1/rps5/rps18/rpsa/rps2/eif3g/rpl3/eif3d/rpl23/eif3c/raraa/rps7/tmed10/eif2b4/rps29/rock2a/rpl13a/eif5/degs1/zc3h15/eif3s10/eef1db/rpl36/uba52/ncl/rpl23a/npm1a/rps14/st3gal5/rpl26/eef1g/rack1/rpl36a/sars1/rpl32/rpl10a/rps21/rpl10/rpl4/rps13/far1/rps19/rps9/rps25/rps3/rpl35a/rpl12/eif3m/sec11a/rpl13/rps3a/rps6/rpl…	97	0.253725	4	GO_BP
KEGG_OXIDATIVE_PHOSPHORYLATION	27/322	31/663	5.55095e-06	0.000280323	0.000265861	atp6v1ba/atp5f1c/ndufb9/uqcr10/ndufs5/atp5mf/atp5mc1/lhpp/atp5f1d/atp5l/atp5po/ndufa1/atp5f1e/atp5pb/cox6b2/cox4i1/atp5pd/ndufb7/cox6a1/cox7c/cox6c/ndufb2/atp5pf/atp5mc3a/cox17/ndufv2/sdhc	27	0.25366	1	KEGG
GOBP_NON_MEMBRANE_BOUNDED_ORGANELLE_ASSEMBLY	34/436	80/1822	0.000136695	0.0191775	0.018968	cdk5rap2/rpl11/rps27.1/rps5/rpsa/rpl3/dync1h1/aspm/prrc2c/rpl23a/sh3pxd2b/npm1a/rps14/cetn4/rpl10/mef2aa/incenp/rps19/nop53/rps3/si:dkey-243i1.1/cenpf/actb1/dhx37/rpl6/eif4enif1/rps23/rplp0/rpl24/ttn.2/rps15/rps28/rpl5a/pan3	34	0.249451	4	GO_BP
REACTOME_INFECTIOUS_DISEASE	82/315	190/1296	3.78364e-10	1.155e-08	1.155e-08	rpl35/rpl27a/canx/rps24/ddx5/rpl17/gng10/rpl7a/rpl28/rpl11/rps27.1/rpl30/rplp1/rps5/rps18/rpsa/rps2/rpl3/rpl23/rps7/rps29/dync1h1/rock2a/mnat1/rpl13a/rpl36/uba52/rpl23a/npm1a/rps14/rpl26/rpl36a/rxfp1/rpl32/ddost/rpl10a/rps21/rpl10/rpl4/rps13/vps4a/rps19/taf12/rps9/rps25/rps3/rpl35a/rpl12/gtf2a2/rpl13/rps3a/rps6/actb1/rpl9/ctsla/rpl6/rps23/rpl22/rpn2/rplp0/rpl18a/hsp90ab1/chd3/rps16/rps4x/rpl31/su…	82	0.249355	4	REACTOME
GOBP_LOCOMOTION	55/231	248/1822	4.57277e-06	0.00991377	0.00910704	tjp1b/actb2/eng/ptpn11a/maco1a/macf1a/fam83hb/lama2/akap12b/foxo3b/ccn2a/cd2ap/cdc42bpb/arid5b/slit1a/plvapb/ptprc/notch2/stk10/csf1rb/robo3/sparc/efnb1/cd74a/cxcl14/plxnd1/flna/tpm1/fbln1/peak1/cav1/cmtm8b/grb10b/epha6/adgrg1/iqgap1/cmtm3/fat1a/dmrt1/ptch1/sfrp1a/ece1/ptprt/dcn/btg1/nlgn2a/pfn1/ntn4/cd99/ddx4/dachd/fap/dnah7/sh3kbp1/rock1	55	0.242847	2	GO_BP
GOBP_NCRNA_METABOLIC_PROCESS	41/436	98/1822	4.24294e-05	0.00632463	0.00625555	rpl35/esf1/rps24/rpl7a/nsa2/rpl11/rps27.1/rsl1d1/rps7/tdrd6/dkc1/ncl/rps14/rpl26/sars1/rpl10a/rps21/rps19/nop53/rps25/rpl35a/tyw1/ddx21/mphosph10/snapc3/rps6/tars1/dhx37/utp3/ell2/rps16/nop58/nifk/ssb/rpl7/gtpbp4/rps15/rps28/rpl5a/dis3l2/rps8a	41	0.24262	4	GO_BP
GOBP_CELLULAR_MACROMOLECULE_BIOSYNTHETIC_PROCESS	120/436	287/1822	1.4557e-13	8.67959e-11	8.58478e-11	jade2/rpl35/rpl27a/rps24/rpl17/rpl7a/rpl28/eif2b1/tmed2/abcf1/rpl11/tert/rps27.1/rpl30/rplp1/rps5/rps18/wizb/rpsa/rps2/eif3g/rpl3/eif3d/rpl23/eif3c/tcf7l2/chst15/raraa/rps7/eif2b4/rps29/rock2a/rpl13a/eif5/dkc1/zc3h15/dntt/eif3s10/b3gat2/eef1db/rpl36/bcar3/uba52/ncl/rpl23a/cct8/smg6/npm1a/rps14/lig3/st3gal5/rpl26/eef1g/rack1/rpl36a/bod1l1/sars1/rpl32/selenok/ddost/rpl10a/rps21/rpl10/rpl4/rps13/rps…	120	0.242361	4	GO_BP
KEGG_HUNTINGTONS_DISEASE	27/322	32/663	1.96144e-05	0.000660353	0.000626286	atp5f1c/ndufb9/uqcr10/ndufs5/atp5mc1/atp5f1d/sod1/atp5po/ndufa1/atp5f1e/atp5pb/cox6b2/cox4i1/atp5pd/crebbpa/ndufb7/htt/cox6a1/cltcl1/cox7c/cox6c/itpr1b/ndufb2/atp5pf/atp5mc3a/ndufv2/sdhc	27	0.239871	1	KEGG
GOCC_CELL_SUBSTRATE_JUNCTION	51/402	119/1628	4.77305e-06	0.000157945	0.000151185	bcar1/hspa5/rpl7a/rpl30/rplp1/rps5/rps18/rps2/rpl3/rpl23/atp6v0cb/rps7/rps29/rpl13a/fgfr3/bcar3/bsg/npm1a/hyou1/rps14/mcama/rpl10a/hspg2/rpl4/hsp90b1/rps13/pdia3/cdh13/rps19/mdc1/rps9/adgrb1a/rps3/rpl12/rps3a/actb1/rpl9/rpl6/rpl22/rplp0/rps16/rps4x/rpl31/rpl8/rpl7/egfra/cdh2/rps15/rpl5a/zgc:171772/rps8a	51	0.239452	4	GO_CC
GOBP_BIOLOGICAL_ADHESION	46/231	215/1822	9.0146e-05	0.0390873	0.0359066	cfdp1/tjp1b/actb2/pdlim5b/eng/ptpn11a/macf1a/tinagl1/lama2/foxo3b/ccn2a/cd2ap/cldn11a/ptprc/lpp/stk10/robo3/efnb1/cd74a/krt18a.1/runx3/plxnd1/flna/tpm1/fbln1/peak1/mfge8b/cav1/bcan/adgrg1/fat1a/sh2b3/sorbs3/sfrp1a/stab1/ptprt/myl9b/aggf1/nlgn2a/ntn4/cd99/col6a3/pkp4/fap/bmp6/rock1	46	0.227256	2	GO_BP
GOBP_ENERGY_DERIVATION_BY_OXIDATION_OF_ORGANIC_COMPOUNDS	37/871	46/1822	4.31456e-06	0.00568443	0.00568443	atp5f1c/ndufb9/il6st/uqcr10/ndufs5/pleca/atp5mf/msh2/enpp1/pank2/ugp2b/sorbs1/ppp1r2/atp5f1d/atp5l/atp5po/ndufa1/mtor/atp5f1e/atp5pb/cox6b2/inpp5ka/gbe1b/cox4i1/phkb/atp5pd/ndufb7/cox6a1/cox7c/park7/suclg2/ndufa12/ndufb2/atp5pf/gpd2/ndufv2/sdhc	37	0.225974	1	GO_BP
GOBP_CELLULAR_RESPIRATION	28/871	35/1822	8.30173e-05	0.0312501	0.0312501	atp5f1c/ndufb9/uqcr10/ndufs5/pleca/atp5mf/msh2/pank2/atp5f1d/atp5l/atp5po/ndufa1/atp5f1e/atp5pb/cox6b2/cox4i1/atp5pd/ndufb7/cox6a1/cox7c/park7/suclg2/ndufa12/ndufb2/atp5pf/gpd2/ndufv2/sdhc	28	0.22362	1	GO_BP
REACTOME_THE_CITRIC_ACID_TCA_CYCLE_AND_RESPIRATORY_ELECTRON_TRANSPORT	26/630	32/1296	0.000126427	0.0268446	0.0268446	atp5f1c/ndufb9/uqcr10/ndufs5/atp5mf/atp5mc1/lrpprc/atp5f1d/atp5l/atp5po/ndufa1/atp5f1e/atp5pb/cox4i1/atp5pd/ndufb7/cox6a1/cox7c/cox6c/suclg2/ndufa12/ndufb2/atp5pf/atp5mc3a/ndufv2/sdhc	26	0.223088	1	REACTOME
GOBP_POSITIVE_REGULATION_OF_MULTICELLULAR_ORGANISMAL_PROCESS	37/231	175/1822	0.000637673	0.0816222	0.0749802	tjp1b/eng/ptpn11a/macf1a/akap12b/foxo3b/ccn2a/kdm1a/adgrb3/scdb/ptprc/notch2/csf1rb/zbtb20/ppargc1b/cd74a/ogt.1/rest/runx3/plxnd1/tpm1/cav1/cftr/grb10b/kmt5b/sptbn1/dmrt1/aggf1/btg1/adipor2/nlgn2a/atp1a1a.4/inha/tlr7/bmp6/rock1/parp2	37	0.2221	2	GO_BP
GOMF_PROTON_TRANSMEMBRANE_TRANSPORTER_ACTIVITY	19/813	24/1712	0.00144567	0.0847315	0.0807805	atp6v1ba/atp5f1c/uqcr10/atp5mf/atp5mc1/slc4a11/letm1/atp5f1d/atp5l/atp5po/atp5f1e/atp5pb/cox4i1/atp5pd/cox6a1/slc15a4/clcn3/atp5pf/atp5mc3a	19	0.221956	1	GO_MF
GOBP_CELL_MIGRATION	43/231	204/1822	0.000231397	0.0637995	0.0586079	tjp1b/actb2/eng/ptpn11a/macf1a/fam83hb/lama2/akap12b/foxo3b/ccn2a/cd2ap/cdc42bpb/arid5b/slit1a/plvapb/ptprc/stk10/csf1rb/sparc/efnb1/cd74a/cxcl14/plxnd1/flna/tpm1/peak1/cav1/grb10b/adgrg1/iqgap1/fat1a/dmrt1/sfrp1a/ptprt/dcn/btg1/pfn1/ntn4/cd99/dachd/fap/sh3kbp1/rock1	43	0.220775	2	GO_BP
GOBP_ATP_METABOLIC_PROCESS	34/871	43/1822	2.17159e-05	0.0143054	0.0143054	atp6v1ba/atp5f1c/ndufb9/uqcr10/ndufs5/atp5mf/stat3/atp5mc1/msh2/enpp1/atp5f1d/ncor1/atp5l/atp5po/ndufa1/atp5f1e/atp5pb/vps9d1/cox6b2/cox4i1/pkma/atp5pd/ndufb7/cox6a1/cox7c/park7/pfkfb2b/ndufa12/ndufb2/atp5pf/atp5mc3a/pfkla/ndufv2/sdhc	34	0.218541	1	GO_BP
KEGG_ALZHEIMERS_DISEASE	27/322	34/663	0.000159674	0.00403177	0.00382377	atp5f1c/ndufb9/uqcr10/grin2da/ndufs5/atp5mc1/atf6/atp5f1d/atp5po/ndufa1/atp5f1e/atp5pb/cox6b2/cox4i1/atp5pd/ndufb7/cox6a1/mapk1/cox7c/cox6c/itpr1b/cacna1c/ndufb2/atp5pf/atp5mc3a/ndufv2/sdhc	27	0.213543	1	KEGG
GOMF_PROTEIN_CONTAINING_COMPLEX_BINDING	42/223	198/1712	0.000423263	0.069161	0.0665915	actb2/eng/ptpn11a/macf1a/fam83hb/gtf2f1/adam11/igf2r/ccn2a/cd2ap/cdc42bpb/tprb/ptprc/tpm4a/sparc/fmr1/cd74a/prpf6/flna/tpm1/fbln1/mfge8b/cav1/cftr/chd4b/grb10b/ctss2.1/tagln/adgrg1/iqgap1/sptbn1/krt94/nomo/ncor2/piwil2/ptch1/stab1/dcn/snd1/inha/fap/parp2	42	0.211783	2	GO_MF
GOMF_MRNA_BINDING	35/404	93/1712	0.00127126	0.0454187	0.043673	rpl35/ddx5/ythdc1/khdrbs3/cpsf1/rps5/rps2/eif3d/rsl1d1/raraa/rps7/srsf5b/rpl13a/eif3s10/ncl/serbp1a/nsrp1/rps14/thoc2/rpl26/rps13/rps3/myef2/rps3a/rbfox2/eif4enif1/rbm5/gnl3/eif4a1a/ssb/pcbp3/rpl24/rpl7/dhx9/rpl5a	35	0.202707	4	GO_MF
GOCC_ORGANELLE_INNER_MEMBRANE	41/764	55/1628	2.16159e-05	0.00283889	0.00276076	atp5f1c/ndufb9/uqcr10/ndufs5/cbx3a/atp5mf/atp5mc1/hspa9/atp5mj/letm1/lrpprc/rnf13/atp5f1d/atp5l/atp5po/ndufa1/chchd6a/atp5f1e/atp5pb/letmd1/bcl2l1/mrpl23/cox6b2/timm50/cox4i1/atp5pd/ndufb7/cox6a1/cox7c/cox6c/atad3/itpr1b/romo1/ndufa12/ndufb2/atp5pf/gpd2/atp5mc3a/cps1/ndufv2/sdhc	41	0.200982	1	GO_CC
GOMF_PRIMARY_ACTIVE_TRANSMEMBRANE_TRANSPORTER_ACTIVITY	24/813	32/1712	0.00132318	0.0847315	0.0807805	abcc1/ndufb9/uqcr10/ndufs5/clcn7/ndufa1/atp8a1/atp13a2/atp2b3b/abcc8/abcb4/cox4i1/abcc10/ndufb7/cox6a1/atp2b2/atp2b1a/slc26a5/ndufa12/ndufb2/abcc4/abca12/ndufv2/atp8a2	24	0.198474	1	GO_MF
GOMF_DNA_BINDING_TRANSCRIPTION_FACTOR_ACTIVITY	29/404	78/1712	0.00409132	0.091009	0.087511	znf618/thrb/znf704/zbtb10/wizb/tcf7l2/raraa/max/meis2a/cdc5l/pax2a/nr5a2/gtf2ird1/zbtb16a/prdm16/mef2aa/osr2/sox6/zfhx3b/lef1/xbp1/nr2f1a/mef2cb/prdm2b/atf1/znf219/sox1a/znf148/zfhx4	29	0.197426	4	GO_MF
GOMF_ACTIVE_TRANSMEMBRANE_TRANSPORTER_ACTIVITY	38/813	52/1712	0.000129349	0.019661	0.0187443	abcc1/ndufb9/uqcr10/slc12a2/ndufs5/clcn7/slc16a6b/mfsd2b/slc4a11/letm1/ndufa1/atp8a1/slc35c2/atp13a2/atp2b3b/abcc8/slc6a15/abcb4/slc1a5/cox4i1/abcc10/ndufb7/cox6a1/slc23a2/slc20a2/slc15a4/atp2b2/slc41a1/atp2b1a/slc26a5/ndufa12/clcn3/ndufb2/slc37a1/abcc4/abca12/ndufv2/atp8a2	38	0.187193	1	GO_MF
GOMF_RNA_BINDING	156/404	432/1712	4.6871e-12	6.1401e-10	5.9041e-10	dnajc17/rpl35/esf1/rpl27a/canx/rps24/ddx5/ythdc1/rpl17/rpl7a/rpl28/nsa2/btf3/eif2b1/khdrbs3/cpsf1/abcf1/rpl11/tert/fam133b/atxn1a/rps27.1/rpl30/rps5/rps18/rpsa/tcf20/rps2/ubtf/eif3g/rpl3/eif3d/rpl23/eif3c/rsl1d1/raraa/h1-0/rps7/srsf5b/ylpm1/eif2b4/sec63/fndc3ba/dync1h1/pnn/rock2a/rpl13a/eif5/dkc1/zc3h15/cdc5l/pno1/papolg/eif3s10/pprc1/eef1db/rpl36/ncl/serbp1a/zranb2/prrc2c/rpl23a/mybbp1a/ddx46/sm…	156	0.184763	4	GO_MF
GOCC_ANCHORING_JUNCTION	65/402	173/1628	4.55925e-05	0.00127659	0.00122195	bcar1/hspa5/rpl7a/pard6gb/rpl30/rplp1/rps5/rps18/rps2/rpl3/rpl23/atp6v0cb/rps7/rps29/ahi1/pnn/rpl13a/fgfr3/cdh11/bcar3/bsg/npm1a/hyou1/rps14/mcama/dchs1b/pcdh1b/dlg3/fgfrl1a/rpl10a/hspg2/rpl4/hsp90b1/rps13/pdia3/cdh13/rps19/cadm4/mdc1/rps9/adgrb1a/rps3/nectin1b/rpl12/pcdh9/rps3a/actb1/rpl9/rpl6/magi1b/rpl22/rplp0/ank2b/rps16/rps4x/rpl31/rpl8/rpl7/cntnap2a/egfra/cdh2/rps15/rpl5a/zgc:171772/rps8a	65	0.182296	4	GO_CC
GOCC_NUCLEOLUS	76/402	206/1628	1.96011e-05	0.000594567	0.00056912	rpl35/esf1/ddx5/rpl7a/nsa2/arl4ab/rpl11/tert/polr1f/atxn1a/rps2/cd2bp2/ubtf/rpl3/rpl23/nrxn1a/rsl1d1/raraa/rps7/srsf5b/rpl13a/dkc1/pno1/eif3s10/ercc6/eef1db/rpl36/ncl/rpl23a/mybbp1a/ttc3/ddx46/smg6/npm1a/rps14/pcdh1b/rpl26/noc2l/kdm5c/ckap5/rpl4/rps13/rps19/rps9/nucks1a/nop53/rps25/rps3/rpl12/ddx21/mphosph10/rpl13/snapc3/smarca5/rps3a/ccdc86/rps6/knop1/dhx37/magi1b/utp3/iqsec1b/gnl3/mcm2/poln/chd…	76	0.174375	4	GO_CC
GOMF_TRANSCRIPTION_FACTOR_BINDING	37/404	105/1712	0.00365024	0.091009	0.087511	ddx5/znf618/thrb/tert/wizb/rpl23/tcf7l2/raraa/max/meis2a/pax2a/pprc1/ctbp2a/ncl/nr5a2/mybbp1a/npm1a/zbtb16a/med12/prdm16/noc2l/kdm5c/mef2aa/taf12/nucks1a/zfpm2a/rps3/apbb1/cenpf/gtf2a2/lef1/rbfox2/mef2cb/sumo1/nop58/tpt1/dhx9	37	0.174135	4	GO_MF
GOBP_GENERATION_OF_PRECURSOR_METABOLITES_AND_ENERGY	49/871	69/1822	5.91656e-05	0.0285294	0.0285294	atp5f1c/ndufb9/il6st/uqcr10/ndufs5/pleca/atp5mf/stat3/msh2/enpp1/pank2/ugp2b/haao/sorbs1/ppp1r2/atp5f1d/ncor1/atp5l/atp5po/ndufa1/acss2/mtor/atp5f1e/atp5pb/cox6b2/inpp5ka/gbe1b/cox4i1/phkb/pkma/atp5pd/ndufb7/cox6a1/cox7c/cox6c/park7/pfkfb2b/suclg2/aldh1l2/ndufa12/ndufb2/atp5pf/gpd2/phgdh/pfkla/cox17/ndufv2/xylb/sdhc	49	0.171877	1	GO_BP
GOBP_ORGANONITROGEN_COMPOUND_BIOSYNTHETIC_PROCESS	104/436	296/1822	1.26005e-06	0.000250435	0.000247699	asah2/rpl35/rpl27a/rps24/rpl17/rpl7a/rpl28/eif2b1/tmed2/abcf1/rpl11/rps27.1/rpl30/rplp1/rps5/rps18/rpsa/rps2/eif3g/rpl3/eif3d/rpl23/eif3c/atp6v0cb/tcf7l2/chst15/raraa/rps7/eif2b4/rps29/rock2a/rpl13a/eif5/degs1/zc3h15/eif3s10/b3gat2/eef1db/rpl36/uba52/ncl/rpl23a/npm1a/rps14/st3gal5/rpl26/eef1g/rack1/rpl36a/sars1/rpl32/selenok/ddost/rpl10a/rps21/rpl10/rpl4/rps13/rps19/rps9/pklr/rps25/rps3/rpl35a/ty…	104	0.166804	4	GO_BP
GOMF_INORGANIC_MOLECULAR_ENTITY_TRANSMEMBRANE_TRANSPORTER_ACTIVITY	55/813	84/1712	0.000508108	0.0579244	0.0552234	atp6v1ba/abcc1/atp5f1c/clic5a/uqcr10/slc12a2/grin2da/slc39a7/atp5mf/clcn7/atp5mc1/slc4a11/letm1/atp5f1d/atp5l/atp5po/atp8a1/atp13a2/atp5f1e/atp5pb/atp2b3b/abcc8/slc6a15/kcnn3/grik2/grik4/cox4i1/ano5b/ttyh3b/abcc10/atp5pd/cacna1ba/cox6a1/slc23a2/slc20a2/trpm3/slc15a4/atp2b2/itpr1b/slc41a1/cacna2d1a/atp2b1a/cacna1c/zdhhc17/slc26a5/trpc5a/clcn3/atp5pf/slc37a1/atp5mc3a/abcc4/slc39a10/slc40a1/cacnb4a/…	55	0.139497	1	GO_MF
GOMF_OXIDOREDUCTASE_ACTIVITY	47/813	72/1712	0.0014489	0.0847315	0.0807805	ndufb9/prdx6/pam/uqcr10/ndufs5/jarid2b/glyr1/sesn1/haao/kdm4b/dhrs11a/vkorc1l1/sod1/kdm3b/ndufa1/kdm2ab/LOC100330644/kdm5bb/plod1a/mical3a/aass/bckdhb/nxn/cox4i1/fto/fth1a/ndufb7/prdx2/cox6a1/txnrd2.2/hsd3b7/park7/glrx/impdh1b/aldh1l2/kdm6ba/ndufa12/kdm7aa/ndufb2/gpd2/agps/abcc4/phgdh/kdm6a/ndufv2/selenof/sdhc	47	0.138179	1	GO_MF
GOMF_TRANSPORTER_ACTIVITY	84/813	129/1712	2.12695e-05	0.00969889	0.00924663	atp6v1ba/abcc1/atp5f1c/ndufb9/clic5a/slc27a4/uqcr10/slc12a2/pitpnb/grin2da/atp9b/ndufs5/slc39a7/atp5mf/clcn7/atp5mc1/slc16a6b/mfsd2b/disp1/slc4a11/letm1/atp10a/osbpl9/atp5f1d/atp5l/nup98/ap4m1/slc7a3a/atp5po/atp11c/ndufa1/atp8a1/slc35c2/atp13a2/atp5f1e/atp5pb/atp2b3b/vps9d1/abcc8/slc6a15/lrp5/kcnn3/abcb4/grik2/slc1a5/grik4/pitpnm3/cox4i1/ano5b/ttyh3b/abcc10/atp5pd/ndufb7/cacna1ba/cox6a1/slc23a2/s…	84	0.137103	1	GO_MF
GOCC_SYNAPSE	72/402	214/1628	0.000988271	0.0256951	0.0245953	tmed9/cacnb2a/canx/stxbp2/bcr/stx12/rps27.1/rpl30/rps18/grin2aa/syngr2a/rpl3/nrg3b/nrxn1a/rps7/sipa1l1/epha7/cdh11/eif3s10/ctbp2a/nos1apa/uba52/lrp8/ptprsa/rps14/tenm2a/dlg3/rps21/grm4/rps13/rps19/rps9/adgrb1a/rps25/rps3/nectin1b/cadm2b/apbb1/lrfn1/rpl12/mdga1/myo9aa/rps3a/actb1/camk2b1/rpl6/ntrk2a/grid2/mctp1a/mef2cb/rps23/rpl22/ephb2b/iqsec1b/pdzrn3b/rplp0/efnb3b/ank2b/rtn3/fgb/rps4x/col4a5/nrp…	72	0.134347	4	GO_CC
GOCC_MITOCHONDRIAL_ENVELOPE	54/764	85/1628	0.00116781	0.0575147	0.055932	atp5f1c/ndufb9/mgarpa/ulk1b/uqcr10/ndufs5/pleca/atp5mf/atp5mc1/hspa9/pemt/atp5mj/reep1/pank2/letm1/atp5f1d/ubb/atp5l/sod1/tomm5/atp5po/ndufa1/chchd6a/mtor/atp5f1e/atp5pb/letmd1/bcl2l1/cpt1ab/mrpl23/cox6b2/timm50/cox4i1/acsl1a/pld6/atp5pd/ndufb7/cox6a1/vps13a/cox7c/cox6c/atad3/park7/romo1/ndufa12/ndufb2/atp5pf/gpd2/atp5mc3a/cps1/cox17/ndufv2/bcl2b/sdhc	54	0.131536	1	GO_CC
GOMF_ION_TRANSMEMBRANE_TRANSPORTER_ACTIVITY	58/813	92/1712	0.00148652	0.0847315	0.0807805	atp6v1ba/abcc1/atp5f1c/clic5a/slc27a4/uqcr10/slc12a2/grin2da/slc39a7/atp5mf/clcn7/atp5mc1/slc4a11/letm1/atp5f1d/atp5l/slc7a3a/atp5po/atp8a1/atp13a2/atp5f1e/atp5pb/atp2b3b/abcc8/slc6a15/kcnn3/grik2/slc1a5/grik4/cox4i1/ano5b/ttyh3b/abcc10/atp5pd/cacna1ba/cox6a1/slc23a2/slc20a2/trpm3/slc15a4/atp2b2/itpr1b/slc41a1/cacna2d1a/atp2b1a/cacna1c/zdhhc17/slc26a5/trpc5a/clcn3/atp5pf/slc37a1/atp5mc3a/abcc4/sl…	58	0.123053	1	GO_MF
GOCC_MITOCHONDRION	96/764	156/1628	8.35096e-05	0.00822569	0.00799934	atp5f1c/ndufb9/prdx6/mgarpa/pdzd8/smurf1/tnrc18/ulk1b/uqcr10/ndufs5/pleca/jarid2b/psmb4/atp5mf/nudt9/atp5mc1/hspa9/pemt/maff/rab11fip3/atp5mj/esr2a/acbd3/hsp90aa1.2/tfb1m/reep1/pank2/letm1/arid4b/lrpprc/atp5f1d/pcf11/ammecr1/ubb/atp5l/sod1/tomm5/atp5po/ndufa1/slit3/acss2/qars1/chchd6a/uba1/mtor/acot7/atp5f1e/atp5pb/pfdn4/letmd1/bcl2l1/cpt1ab/mrpl23/abcc8/aass/ca5a/cox6b2/bckdhb/timm50/hif1al/polr…	96	0.117708	1	GO_CC
GOCC_MEMBRANE_PROTEIN_COMPLEX	91/764	149/1628	0.000195469	0.0128358	0.0124826	gabbr2/atp6v1ba/atp5f1c/ctnnd1/ndufb9/clic5a/tmem258/il6st/cntfr/uqcr10/grin2da/ndufs5/atp5mf/clcn7/atp5mc1/hspa9/vti1a/afdna/atp5mj/map3k5/grm1a/syne1b/vps39/akap6/sorbs1/cdh23/eps15l1a/sgip1a/pde4ba/faf1/atp5f1d/ap3d1/uvrag/atp5l/ap4m1/clint1a/ctnna1/tomm5/atp5po/ndufa1/chchd6a/atp5f1e/atp5pb/abcc8/pik3c2a/lrp5/chmp1a/cox6b2/emc2/grik2/pik3r4/grik4/timm50/hmgb1b/cox4i1/neo1a/ap1g1/ttyh3b/ctnna2…	91	0.114416	1	GO_CC
