## Supplementary Table 4 for "Impaired Sertoli-Spermatogonia Interactions Contribute to Oligospermia and Infertility in F1 Captive-bred Male *Solea senegalensis*"

### Sheet: bulkMarkerEnrichment
ID	Description	setSize	enrichmentScore	NES	pvalue	p.adjust	qvalue	rank	leading_edge	core_enrichment
Early Spermatids	Early Spermatids	95	-0.703791	-3.172	1.25968e-23	8.81776e-23	5.30392e-23	3790	tags=66%, list=17%, signal=56%	ttbk1a/LOC122776969/rbm25b/nova1/wu:fj29h11/LOC122765711/tspan15/cfap210/zbbx/ryr3/LOC122772302/galnt16/LOC122772627/LOC122764524/fbxl17/slc27a4/grm1a/LOC122776601/fbxo18/LOC122758095/lrguk/LOC122779892/lima1a/arid5a/LOC122786422/timm21/bend5/LOC122766046/daam2/brdt/clockb/slc4a11/LOC122779367/si:ch211-129c21.1/ptprk/LOC122781176/ulk4/mpzl1l/si:ch211-198m17.1/leng8/mbnl1/arnt2/cpeb1b/LOC122782070…
Elongating Spermatids	Elongating Spermatids	93	-0.676364	-3.02245	2.93346e-19	1.02671e-18	6.17571e-19	3044	tags=57%, list=13%, signal=50%	LOC122785843/LOC122758469/LOC122784520/ulk1b/jhy/LOC122764524/slc16a7/trpc5a/LOC122783155/lrguk/LOC122777234/arhgap21b/LOC122762932/arid5a/LOC122772306/LOC122778275/sik2b/ampd3a/ptbp1b/daam2/tbc1d9/LOC122770009/LOC122765515/foxred2/myo10/LOC122765347/LOC122768045/LOC122783479/LOC122777280/LOC122779367/ptprk/LOC122765951/LOC122781176/LOC122771571/LOC122766231/LOC122775976/LOC122786690/LOC122782070…
Mature Spermatids	Mature Spermatids	93	-0.555132	-2.4807	3.52622e-10	8.22784e-10	4.94908e-10	5039	tags=52%, list=22%, signal=40%	ptgdsa/cerk/ankmy1/fndc1/roraa/LOC122786489/swi5/rassf1/LOC122776969/lg11h1orf127/tspan4a/LOC122778031/LOC122785843/cfap210/zbbx/LOC122784520/wdr27/LOC122787126/LOC122777805/glis2b/jhy/grm1a/trpc5a/LOC122758095/LOC122781649/ppp6r2b/LOC122786422/LOC122766046/sik2b/myo10/si:cabz01090165.1/LOC122777280/LOC122779742/gbe1b/slc4a11/lef1/LOC122779367/efr3a/LOC122775441/LOC122766231/LOC122770175/LOC12277…
Secondary Spermatocytes	Secondary Spermatocytes	96	-0.30313	-1.3643	0.0560237	0.0980414	0.0589723	6820	tags=47%, list=30%, signal=33%	rps14/rps15a/CYTB/rpl3/naca/rps29/eif3g/rpl37/rpl14/rpl38/COX2/rpl8/ND1/ND4/rpl10/COX1/rpl27a/rpl32/rpl34/COX3/uba52/LOC122764736/rpl30/rpl36/rps16/rpl24/gsdf/rpl9/LOC122767803/rpl23a/rpl29/rpl13/rpl4/LOC122784672/rpl37a/rps18/rps28/actb2/rpl21/LOC122776601/LOC122779205/rpl36a/rps5/rps4x/rpl18a
Primary Spermatocytes	Primary Spermatocytes	97	-0.210306	-0.951767	0.588727	0.723601	0.435248	5853	tags=33%, list=26%, signal=25%	rpl38/rpl8/rpl10/rpl27a/rpl32/rpl34/uba52/rpl30/LOC122777261/rpl36/rps16/cxcl14/mibp2/LOC122767803/rpl23a/rpl13/rpl4/LOC122784672/rpl37a/rps18/LOC122785338/rps28/pno1/LOC122765459/rpl21/rpl36a/rps5/rps4x/rpl18a/LOC122766325/LOC122775581/LOC122786096
Proliferative Spermatogonia	Proliferative Spermatogonia	84	0.215485	0.933245	0.620229	0.723601	0.435248	5075	tags=24%, list=22%, signal=19%	LOC122783837/LOC122761638/mafa/col6a4a/LOC122765406/LOC122773512/LOC122759506/fam184ab/ank2b/LOC122774806/LOC122769435/nos1apa/LOC122769376/LOC122781617/LOC122758748/adgrb1a/neo1a/LOC122772061/poln/tspan9a
Stem Cell Spermatogonia	Stem Cell Spermatogonia	82	0.194968	0.84284	0.803738	0.803738	0.483452	5075	tags=24%, list=22%, signal=19%	LOC122783837/LOC122761638/col6a4a/LOC122765406/LOC122773512/LOC122759506/fam184ab/ank2b/dlgap3/LOC122774806/LOC122773511/cadps2/LOC122769435/LOC122781617/LOC122758748/adgrb1a/neo1a/LOC122772061/poln/tspan9a
