## Supplementary Table 5 for "Impaired Sertoli-Spermatogonia Interactions Contribute to Oligospermia and Infertility in F1 Captive-bred Male *Solea senegalensis*"

### Sheet: DEtop10Wilcox
ID	Description	setSize	enrichmentScore	NES	pvalue	p.adjust	qvalue	rank	leading_edge	core_enrichment	cluster	database
KEGG_RIBOSOME	KEGG_RIBOSOME	71	0.821436	3.96973	3.52998e-33	1.97679e-31	1.44915e-31	187	tags=89%, list=18%, signal=78%	rplp1/rps20/rps12/rpl38/rpl23/rps10/rps15a/rpl29/rpl26/rps27.1/rpl39/rps2/rpl32/rps15/rpl34/rpl15/rpl31/rpl14/rpl18/rpl11/rpl35a/rps23/rps16/rps13/rpl17/rpl10/rpl37/rps21/rps9/rpl13/rps19/uba52/rpl23a/rpl21/rpl30/rps3/rpl28/rpl36/rps29/rps4x/zgc:171772/rps25/rps7/rpl22/rpl9/rps8a/rpl13a/rps24/rplp0/rpl10a/rpl36a/rps28/rpl8/rpl18a/rps18/rsl24d1/rpl6/rpl7/rpl22l1/rpsa/rps6/rps3a/rps5	Proliferative Spermatogonia	KEGG
REACTOME_SRP_DEPENDENT_COTRANSLATIONAL_PROTEIN_TARGETING_TO_MEMBRANE	REACTOME_SRP_DEPENDENT_COTRANSLATIONAL_PROTEIN_TARGETING_TO_MEMBRANE	78	0.829413	4.08229	7.22259e-37	3.04071e-34	2.62294e-34	187	tags=88%, list=18%, signal=79%	ddost/ssr4/rplp1/rps20/rps12/sec11a/rpl38/ssr3/rpn2/rpl23/rps10/rps15a/rpl29/rpl26/rps14/rps27.1/rpl39/rps2/rpl32/rps15/rpl34/rpl15/rpl31/rpl14/rpl18/rpl11/rpl35a/rps23/rps16/rps13/rpl17/rpl10/rpl37/rps21/rps9/rpl13/rps19/uba52/rpl23a/rpl21/ssr2/rpl30/rps3/rpl28/rpl36/rps29/rps4x/zgc:171772/rps25/rps7/rpl22/rpl9/rps8a/rpl13a/rps24/rplp0/rpl10a/rpl36a/rps28/rpl8/rpl18a/rps18/rpl6/rpl7/rpl22l1/rpsa…	Proliferative Spermatogonia	REACTOME
REACTOME_EUKARYOTIC_TRANSLATION_ELONGATION	REACTOME_EUKARYOTIC_TRANSLATION_ELONGATION	73	0.8181	3.99899	2.99277e-33	4.42601e-31	3.81791e-31	187	tags=86%, list=18%, signal=76%	rplp1/rps20/rps12/rpl38/rpl23/rps10/rps15a/rpl29/rpl26/rps14/rps27.1/rpl39/rps2/rpl32/rps15/rpl34/rpl15/rpl31/rpl14/rpl18/rpl11/rpl35a/rps23/rps16/rps13/rpl17/rpl10/rpl37/rps21/rps9/rpl13/rps19/uba52/rpl23a/rpl21/rpl30/rps3/rpl28/rpl36/rps29/rps4x/zgc:171772/rps25/rps7/rpl22/rpl9/rps8a/rpl13a/rps24/rplp0/rpl10a/rpl36a/rps28/rpl8/rpl18a/rps18/rpl6/rpl7/rpl22l1/rpsa/rps6/rps3a/rps5	Proliferative Spermatogonia	REACTOME
REACTOME_INFLUENZA_INFECTION	REACTOME_INFLUENZA_INFECTION	79	0.801114	3.89516	3.15393e-33	4.42601e-31	3.81791e-31	228	tags=91%, list=21%, signal=77%	rplp1/rps20/rps12/rpl38/rpl23/rps10/rps15a/rpl29/rpl26/rps14/rps27.1/rpl39/rps2/rpl32/rps15/rpl34/rpl15/rpl31/rpl14/rpl18/rpl11/rpl35a/rps23/rps16/rps13/rpl17/rpl10/rpl37/rps21/rps9/rpl13/rps19/uba52/rpl23a/rpl21/rpl30/rps3/rpl28/rpl36/rps29/rps4x/zgc:171772/rps25/rps7/rpl22/rpl9/rps8a/nup210/rpl13a/rps24/rplp0/rpl10a/rpl36a/rps28/rpl8/gtf2f1/rpl18a/rps18/rpl6/rpl7/rpl22l1/rpsa/rps6/rps3a/rps5/rp…	Proliferative Spermatogonia	REACTOME
REACTOME_SELENOAMINO_ACID_METABOLISM	REACTOME_SELENOAMINO_ACID_METABOLISM	74	0.809011	3.95117	4.11861e-32	3.46787e-30	2.99141e-30	191	tags=86%, list=18%, signal=76%	rplp1/rps20/rps12/rpl38/rpl23/rps10/rps15a/rpl29/rpl26/rps14/rps27.1/rpl39/rps2/rpl32/rps15/rpl34/rpl15/rpl31/rpl14/rpl18/rpl11/rpl35a/rps23/rps16/rps13/rpl17/rpl10/rpl37/rps21/rps9/rpl13/rps19/uba52/rpl23a/rpl21/rpl30/rps3/rpl28/rpl36/rps29/rps4x/zgc:171772/rps25/rps7/rpl22/rpl9/rps8a/rpl13a/rps24/rplp0/rpl10a/rpl36a/rps28/rpl8/rpl18a/rps18/rpl6/rpl7/rpl22l1/rpsa/rps6/rps3a/rps5/lars1b	Proliferative Spermatogonia	REACTOME
WP_CYTOPLASMIC_RIBOSOMAL_PROTEINS	WP_CYTOPLASMIC_RIBOSOMAL_PROTEINS	71	0.814844	4.05599	8.99338e-32	1.07021e-29	8.99338e-30	187	tags=87%, list=18%, signal=77%	rplp1/rps20/rps12/rpl38/rpl23/rps10/rps15a/rpl29/rpl26/rps14/rps27.1/rpl39/rps2/rpl32/rps15/rpl34/rpl15/rpl31/rpl14/rpl18/rpl11/rpl35a/rps23/rps16/rps13/rpl17/rpl10/rpl37/rps21/rps9/rpl13/rps19/uba52/rpl23a/rpl21/rpl30/rps3/rpl28/rpl36/rps29/rps4x/zgc:171772/rps25/rps7/rpl22/rpl9/rps8a/rpl13a/rps24/rplp0/rpl10a/rpl36a/rps28/rpl8/rpl18a/rps18/rpl6/rpl7/rpsa/rps6/rps3a/rps5	Proliferative Spermatogonia	WIKIPATHWAYS
GOCC_RIBOSOMAL_SUBUNIT	GOCC_RIBOSOMAL_SUBUNIT	71	0.822211	4.23012	9.66222e-33	1.42518e-30	1.12387e-30	187	tags=89%, list=18%, signal=78%	rplp1/rps20/rps12/rpl38/rpl23/rps10/rps15a/rpl29/rpl26/rps14/rps27.1/rpl39/rps2/rpl32/rps15/rpl34/rpl15/rpl31/rpl14/rpl18/rpl11/rpl35a/rps23/rps16/rps13/rpl17/rpl10/rpl37/rps21/rps9/rpl13/rps19/uba52/rpl23a/rpl21/rpl30/rps3/rpl28/rpl36/rps29/rps4x/zgc:171772/rps25/rps7/rpl22/rpl9/rps8a/rpl13a/rps24/rplp0/rack1/rpl10a/rpl36a/rps28/rpl8/rpl18a/rps18/rpl6/rpl7/rpsa/rps6/rps3a/rps5	Proliferative Spermatogonia	GO_CC
GOCC_RIBOSOME	GOCC_RIBOSOME	78	0.802668	4.16145	6.18046e-33	1.42518e-30	1.12387e-30	187	tags=85%, list=18%, signal=75%	rplp1/rps20/rps12/rrbp1a/rpl38/rpl23/rps10/rps15a/rpl29/rpl26/rps14/rps27.1/rpl39/rps2/rpl32/rps15/rpl34/rpl15/rpl31/rpl14/rpl18/rpl11/rpl35a/rps23/rps16/rps13/rpl17/rpl10/rpl37/rps21/rps9/rpl13/rps19/uba52/rpl23a/rpl21/rpl30/rps3/rpl28/rpl36/rps29/rps4x/zgc:171772/rps25/rps7/rpl22/rpl9/rps8a/rpl13a/rps24/rplp0/rack1/rpl10a/rpl36a/rps28/rpl8/rpl18a/rps18/rsl24d1/rpl6/rpl7/rpl22l1/rpsa/rps6/rps3a/…	Proliferative Spermatogonia	GO_CC
GOCC_CYTOSOLIC_RIBOSOME	GOCC_CYTOSOLIC_RIBOSOME	71	0.80516	4.14239	3.18022e-30	3.12722e-28	2.46607e-28	187	tags=87%, list=18%, signal=77%	rplp1/rps20/rps12/rpl38/rpl23/rps10/rps15a/rpl29/rpl26/rps14/rps27.1/rpl39/rps2/rpl32/rps15/rpl34/rpl15/rpl31/rpl14/rpl18/rpl11/rpl35a/rps23/rps16/rps13/rpl17/rpl10/rpl37/rps21/rps9/rpl13/rps19/uba52/rpl23a/rpl21/rpl30/rps3/rpl28/rpl36/rps29/rps4x/zgc:171772/rps25/rps7/rpl22/rpl9/rps8a/rpl13a/rps24/rplp0/rpl10a/rpl36a/rps28/rpl8/rpl18a/rps18/rpl6/rpl7/rpsa/rps6/rps3a/rps5	Proliferative Spermatogonia	GO_CC
GOMF_STRUCTURAL_CONSTITUENT_OF_RIBOSOME	GOMF_STRUCTURAL_CONSTITUENT_OF_RIBOSOME	74	0.820888	4.1022	4.7544e-34	1.40255e-31	1.21112e-31	187	tags=86%, list=18%, signal=77%	rplp1/rps20/rps12/rpl38/rpl23/rps10/rps15a/rpl29/rpl26/rps14/rps27.1/rpl39/rps2/rpl32/rps15/rpl34/rpl15/rpl31/rpl14/rpl18/rpl11/rpl35a/rps23/rps16/rps13/rpl17/rpl10/rpl37/rps21/rps9/rpl13/rps19/uba52/rpl23a/rpl21/rpl30/rps3/rpl28/rpl36/rps29/rps4x/zgc:171772/rps25/rps7/rpl22/rpl9/rps8a/rpl13a/rps24/rplp0/rpl10a/rpl36a/rps28/rpl8/rpl18a/rps18/rsl24d1/rpl6/rpl7/rpl22l1/rpsa/rps6/rps3a/rps5	Proliferative Spermatogonia	GO_MF
KEGG_RIBOSOME	KEGG_RIBOSOME	71	0.718953	3.17841	6.30343e-18	4.7906e-16	3.98111e-16	362	tags=82%, list=25%, signal=65%	rps20/rpl29/rps12/rps10/rplp1/rpl34/rpl23/rpl38/rps2/rpl14/rpl15/rps15a/rpl32/rpl30/rpl18/rps13/rps16/uba52/rpl39/rpl17/rps27.1/rpl26/rpl31/rpl35a/rps21/rps8a/rpl23a/rps23/zgc:171772/rpl36/rpl21/rpl22/rps15/rps19/rpl37/rpl10/rps7/rpl28/rsl24d1/rps4x/rpl11/rpl13/rps3/rplp0/rps3a/rps25/rpl6/rpl9/rpl13a/rps9/rpl8/rpl10a/rps24/rps29/rpl36a/rpl22l1/rpl18a/rpl24	Stem Cell Spermatogonia	KEGG
REACTOME_SRP_DEPENDENT_COTRANSLATIONAL_PROTEIN_TARGETING_TO_MEMBRANE	REACTOME_SRP_DEPENDENT_COTRANSLATIONAL_PROTEIN_TARGETING_TO_MEMBRANE	80	0.725201	3.33126	1.618e-21	8.70483e-19	6.96591e-19	362	tags=81%, list=25%, signal=65%	ssr4/ddost/rpn2/rps20/rpl29/rps12/ssr2/rps10/rplp1/ssr1/rpl34/rpl23/rpl38/rps2/rpl14/rpl15/rps15a/rpl32/ssr3/rpl30/rpl18/rps13/rps16/uba52/rps14/rpl39/rpl17/rps27.1/rpl26/rpl31/rpl35a/rps21/sec11a/rps8a/rpl23a/rps23/zgc:171772/rpl36/rpl21/rpl22/rps15/rps19/rpl37/rpl10/rps7/rpl28/rps4x/rpl11/rpl13/rps3/rplp0/rps3a/rps25/rpl6/rpl9/rpl13a/rps9/rpl8/rpl10a/rps24/rps29/rpl36a/rpl22l1/rpl18a/rpl24	Stem Cell Spermatogonia	REACTOME
REACTOME_INFLUENZA_INFECTION	REACTOME_INFLUENZA_INFECTION	84	0.685663	3.14121	5.94988e-19	1.60052e-16	1.28079e-16	362	tags=74%, list=25%, signal=59%	dnajc3a/rps20/rpl29/rps12/rps10/rplp1/rpl34/rpl23/rpl38/rps2/rpl14/rpl15/rps15a/rpl32/rpl30/rpl18/rps13/rps16/canx/uba52/rps14/rpl39/rpl17/rps27.1/rpl26/rpl31/rpl35a/rps21/rps8a/rpl23a/rps23/zgc:171772/rpl36/rpl21/rpl22/rps15/nup210/rps19/rpl37/rpl10/rps7/rpl28/rps4x/rpl11/rpl13/rps3/rplp0/rps3a/rps25/rpl6/rpl9/rpl13a/rps9/rpl8/rpl10a/rps24/rps29/ranbp2/rpl36a/rpl22l1/rpl18a/rpl24	Stem Cell Spermatogonia	REACTOME
REACTOME_EUKARYOTIC_TRANSLATION_ELONGATION	REACTOME_EUKARYOTIC_TRANSLATION_ELONGATION	73	0.707928	3.1676	3.69968e-18	6.63476e-16	5.30937e-16	362	tags=79%, list=25%, signal=63%	rps20/rpl29/rps12/rps10/rplp1/rpl34/rpl23/rpl38/rps2/rpl14/rpl15/rps15a/rpl32/rpl30/rpl18/rps13/rps16/uba52/rps14/rpl39/rpl17/rps27.1/rpl26/rpl31/rpl35a/rps21/rps8a/rpl23a/rps23/zgc:171772/rpl36/rpl21/rpl22/rps15/rps19/rpl37/rpl10/rps7/rpl28/rps4x/rpl11/rpl13/rps3/rplp0/rps3a/rps25/rpl6/rpl9/rpl13a/rps9/rpl8/rpl10a/rps24/rps29/rpl36a/rpl22l1/rpl18a/rpl24	Stem Cell Spermatogonia	REACTOME
REACTOME_SELENOAMINO_ACID_METABOLISM	REACTOME_SELENOAMINO_ACID_METABOLISM	76	0.682065	3.08334	3.1058e-16	2.38703e-14	1.91018e-14	362	tags=78%, list=25%, signal=62%	rps20/rpl29/rps12/rps10/rplp1/rpl34/rpl23/rpl38/rps2/rpl14/rpl15/rps15a/rpl32/rpl30/rpl18/rps13/rps16/uba52/rps14/rpl39/rpl17/rps27.1/rpl26/rpl31/rpl35a/rps21/rps8a/rpl23a/rps23/zgc:171772/rpl36/rpl21/rpl22/rps15/rps19/rpl37/rpl10/rps7/rpl28/rps4x/rpl11/rpl13/rps3/rplp0/rps3a/rps25/rpl6/rpl9/rpl13a/rps9/rpl8/rpl10a/rps24/rps29/rpl36a/papss1/rpl22l1/rpl18a/rpl24	Stem Cell Spermatogonia	REACTOME
WP_CYTOPLASMIC_RIBOSOMAL_PROTEINS	WP_CYTOPLASMIC_RIBOSOMAL_PROTEINS	71	0.712827	3.17875	3.00212e-18	5.13363e-16	4.80339e-16	336	tags=77%, list=23%, signal=63%	rps20/rpl29/rps12/rps10/rplp1/rpl34/rpl23/rpl38/rps2/rpl14/rpl15/rps15a/rpl32/rpl30/rpl18/rps13/rps16/uba52/rps14/rpl39/rpl17/rps27.1/rpl26/rpl31/rpl35a/rps21/rps8a/rpl23a/rps23/zgc:171772/rpl36/rpl21/rpl22/rps15/rps19/rpl37/rpl10/rps7/rpl28/rps4x/rpl11/rpl13/rps3/rplp0/rps3a/rps25/rpl6/rpl9/rpl13a/rps9/rpl8/rpl10a/rps24/rps29/rpl36a	Stem Cell Spermatogonia	WIKIPATHWAYS
GOCC_RIBOSOMAL_SUBUNIT	GOCC_RIBOSOMAL_SUBUNIT	73	0.706888	3.25643	1.15088e-18	4.03957e-16	3.35571e-16	336	tags=77%, list=23%, signal=62%	rps20/rpl29/rps12/rps10/rplp1/rpl34/rpl23/rpl38/rps2/rpl14/rpl15/rps15a/rpl32/rpl30/rpl18/rps13/rps16/uba52/rps14/rpl39/rpl17/rps27.1/rpl26/rpl31/rpl35a/rps21/rps8a/rpl23a/rps23/zgc:171772/rpl36/rpl21/rpl22/rps15/rps19/rpl37/rpl10/rps7/rpl28/rps4x/rpl11/rpl13/rps3/rplp0/rps3a/rps25/rack1/rpl6/rpl9/rpl13a/rps9/rpl8/rpl10a/rps24/rps29/rpl36a	Stem Cell Spermatogonia	GO_CC
GOCC_RIBOSOME	GOCC_RIBOSOME	83	0.672703	3.11805	9.99165e-18	1.75353e-15	1.45668e-15	362	tags=76%, list=25%, signal=61%	rrbp1a/rps20/gcn1/rpl29/rps12/rps10/rplp1/rpl34/rpl23/rpl38/rps2/rpl14/rpl15/rps15a/rpl32/rpl30/rpl18/rps13/rps16/canx/uba52/rps14/rpl39/rpl17/rps27.1/rpl26/rpl31/rpl35a/rps21/rps8a/rpl23a/rps23/zgc:171772/rpl36/rpl21/rpl22/rps15/rps19/rpl37/rpl10/rps7/rpl28/rsl24d1/rps4x/rpl11/rpl13/rps3/rplp0/rps3a/rps25/rack1/rpl6/rpl9/rpl13a/rps9/rpl8/rpl10a/rps24/rps29/rpl36a/rpl22l1/rpl18a/rpl24	Stem Cell Spermatogonia	GO_CC
GOCC_CYTOSOLIC_RIBOSOME	GOCC_CYTOSOLIC_RIBOSOME	72	0.693549	3.15691	1.55444e-16	1.8187e-14	1.51081e-14	336	tags=76%, list=23%, signal=62%	rps20/rpl29/rps12/rps10/rplp1/rpl34/rpl23/rpl38/rps2/rpl14/rpl15/rps15a/rpl32/rpl30/rpl18/rps13/rps16/uba52/rps14/rpl39/rpl17/rps27.1/rpl26/rpl31/rpl35a/rps21/rps8a/rpl23a/rps23/zgc:171772/rpl36/rpl21/rpl22/rps15/rps19/rpl37/rpl10/rps7/rpl28/rps4x/rpl11/rpl13/rps3/rplp0/rps3a/rps25/rpl6/rpl9/rpl13a/rps9/rpl8/rpl10a/rps24/rps29/rpl36a	Stem Cell Spermatogonia	GO_CC
GOMF_STRUCTURAL_CONSTITUENT_OF_RIBOSOME	GOMF_STRUCTURAL_CONSTITUENT_OF_RIBOSOME	75	0.702646	3.18218	1.34284e-18	4.94167e-16	4.32537e-16	362	tags=79%, list=25%, signal=62%	rps20/rpl29/rps12/rps10/rplp1/rpl34/rpl23/rpl38/rps2/rpl14/rpl15/rps15a/rpl32/rpl30/rpl18/rps13/rps16/uba52/rps14/rpl39/rpl17/rps27.1/rpl26/rpl31/rpl35a/rps21/rps8a/rpl23a/rps23/zgc:171772/rpl36/rpl21/rpl22/rps15/rps19/rpl37/rpl10/rps7/rpl28/rsl24d1/rps4x/rpl11/rpl13/rps3/rplp0/rps3a/rps25/rpl6/rpl9/rpl13a/rps9/rpl8/rpl10a/rps24/rps29/rpl36a/rpl22l1/rpl18a/rpl24	Stem Cell Spermatogonia	GO_MF
GOBP_POSITIVE_REGULATION_OF_DEVELOPMENTAL_PROCESS	GOBP_POSITIVE_REGULATION_OF_DEVELOPMENTAL_PROCESS	78	-0.522844	-1.91419	9.97707e-06	0.00102167	0.000911884	213	tags=36%, list=20%, signal=31%	brinp1/nlgn2a/grid2/adgrb1a/robo1/dock1/golga4/msh2/robo2/clstn2a/nrxn1a/rbm19/slc23a2/ttbk1a/rbm4.1/hmgb1b/ephb2b/lmo3/ddah1/fmr1/alk/cdh4/ntrk2a/runx3/sox6/adgrb3/brinp2/zfpm2a	Proliferative Spermatogonia	GO_BP
GOBP_NERVOUS_SYSTEM_PROCESS	GOBP_NERVOUS_SYSTEM_PROCESS	56	-0.545474	-1.91498	4.37743e-05	0.00354989	0.00316843	242	tags=45%, list=23%, signal=36%	atp2b2/vti1a/cntnap2a/mapk1/brinp1/nlgn2a/grid2/adarb1b/lamc3/otogl/grin2aa/grik5/nrxn1a/ttbk1a/atxn1a/loxhd1b/ephb2b/pbx3b/fmr1/bcr/rbfox2/ntrk2a/aff2/adgrb3/grin2da	Proliferative Spermatogonia	GO_BP
GOBP_HOMOPHILIC_CELL_ADHESION_VIA_PLASMA_MEMBRANE_ADHESION_MOLECULES	GOBP_HOMOPHILIC_CELL_ADHESION_VIA_PLASMA_MEMBRANE_ADHESION_MOLECULES	16	-0.725458	-1.97095	0.000106875	0.00731325	0.00652738	180	tags=62%, list=17%, signal=53%	robo1/igsf21a/robo2/cadm1a/clstn2a/cadm3/ptprga/cdh4/cdh11/pcdh9	Proliferative Spermatogonia	GO_BP
GOBP_POSITIVE_REGULATION_OF_NERVOUS_SYSTEM_DEVELOPMENT	GOBP_POSITIVE_REGULATION_OF_NERVOUS_SYSTEM_DEVELOPMENT	28	-0.622026	-1.90972	0.000124624	0.00731844	0.00653202	206	tags=46%, list=19%, signal=38%	nlgn2a/grid2/adgrb1a/robo1/golga4/robo2/clstn2a/nrxn1a/ttbk1a/ephb2b/cdh4/ntrk2a/adgrb3	Proliferative Spermatogonia	GO_BP
GOBP_CELL_CELL_ADHESION_VIA_PLASMA_MEMBRANE_ADHESION_MOLECULES	GOBP_CELL_CELL_ADHESION_VIA_PLASMA_MEMBRANE_ADHESION_MOLECULES	24	-0.641874	-1.89198	0.000137065	0.00771821	0.00688883	191	tags=54%, list=18%, signal=45%	grid2/robo1/ntng1a/igsf21a/robo2/cadm1a/clstn2a/mdga1/cadm3/ptprga/cdh4/cdh11/pcdh9	Proliferative Spermatogonia	GO_BP
GOBP_REGULATION_OF_SYNAPSE_ASSEMBLY	GOBP_REGULATION_OF_SYNAPSE_ASSEMBLY	15	-0.724811	-1.94598	0.000282214	0.014564	0.0129989	206	tags=67%, list=19%, signal=55%	nlgn2a/grid2/adgrb1a/robo2/clstn2a/mdga1/nrxn1a/ephb2b/ntrk2a/adgrb3	Proliferative Spermatogonia	GO_BP
GOBP_NEUROMUSCULAR_PROCESS	GOBP_NEUROMUSCULAR_PROCESS	16	-0.698324	-1.89723	0.000497238	0.0217127	0.0193795	231	tags=56%, list=22%, signal=45%	vti1a/nlgn2a/grid2/adarb1b/grin2aa/nrxn1a/bcr/rbfox2/grin2da	Proliferative Spermatogonia	GO_BP
GOBP_REGULATION_OF_ALTERNATIVE_MRNA_SPLICING_VIA_SPLICEOSOME	GOBP_REGULATION_OF_ALTERNATIVE_MRNA_SPLICING_VIA_SPLICEOSOME	12	-0.751696	-1.89372	0.000643267	0.0258773	0.0230966	127	tags=58%, list=12%, signal=52%	celf5a/rbm4.1/tra2b/fmr1/mbnl1/rbfox2/khdrbs3	Proliferative Spermatogonia	GO_BP
GOCC_INTRINSIC_COMPONENT_OF_SYNAPTIC_MEMBRANE	GOCC_INTRINSIC_COMPONENT_OF_SYNAPTIC_MEMBRANE	17	-0.718097	-1.98333	7.6004e-05	0.000773144	0.000609687	242	tags=71%, list=23%, signal=55%	atp2b2/nlgn2a/grid2/ntng1a/grin2aa/gphna/grik5/clstn2a/slc6a9/ephb2b/atp2b3b/grin2da	Proliferative Spermatogonia	GO_CC
GOCC_ACTIN_BASED_CELL_PROJECTION	GOCC_ACTIN_BASED_CELL_PROJECTION	13	-0.760488	-1.96051	0.000100821	0.000967781	0.000763174	73	tags=38%, list=7%, signal=36%	loxhd1b/fmr1/slc27a4/enah/myo10	Proliferative Spermatogonia	GO_CC
GOBP_REGULATION_OF_TUBE_SIZE	GOBP_REGULATION_OF_TUBE_SIZE	7	-0.872496	-1.88337	0.000276555	0.026729	0.0247853	61	tags=43%, list=4%, signal=41%	dock4b/cps1/adra1aa	Stem Cell Spermatogonia	GO_BP
GOBP_LIPID_LOCALIZATION	GOBP_LIPID_LOCALIZATION	31	-0.604261	-1.91504	0.000338455	0.0301519	0.0279593	214	tags=29%, list=15%, signal=25%	atp8b3/lpcat3/gulp1a/abca12/fto/acsl1a/abcc4/slc27a4/pitpnm3	Stem Cell Spermatogonia	GO_BP
GOBP_VASCULAR_PROCESS_IN_CIRCULATORY_SYSTEM	GOBP_VASCULAR_PROCESS_IN_CIRCULATORY_SYSTEM	23	-0.617379	-1.82398	0.00133097	0.083399	0.0773343	114	tags=30%, list=8%, signal=29%	slc6a9/dock4b/abcc4/cps1/adra1aa/slc27a4/ddah1	Stem Cell Spermatogonia	GO_BP
GOBP_MACROMOLECULE_DEACYLATION	GOBP_MACROMOLECULE_DEACYLATION	15	-0.705341	-1.91091	0.00164238	0.0989774	0.09178	261	tags=53%, list=18%, signal=44%	mta1/sfpq/chd4b/hdac3/rest/hdac9b/chd3/hdac11	Stem Cell Spermatogonia	GO_BP
GOCC_INTRINSIC_COMPONENT_OF_POSTSYNAPTIC_DENSITY_MEMBRANE	GOCC_INTRINSIC_COMPONENT_OF_POSTSYNAPTIC_DENSITY_MEMBRANE	9	-0.83551	-1.90162	0.00029074	0.00398428	0.00330978	89	tags=56%, list=6%, signal=53%	grik5/atp2b2/neto1l/grin2da/si:cabz01090165.1	Stem Cell Spermatogonia	GO_CC
GOCC_INTRINSIC_COMPONENT_OF_POSTSYNAPTIC_SPECIALIZATION_MEMBRANE	GOCC_INTRINSIC_COMPONENT_OF_POSTSYNAPTIC_SPECIALIZATION_MEMBRANE	9	-0.83551	-1.90162	0.00029074	0.00398428	0.00330978	89	tags=56%, list=6%, signal=53%	grik5/atp2b2/neto1l/grin2da/si:cabz01090165.1	Stem Cell Spermatogonia	GO_CC
GOCC_TRANSCRIPTION_REPRESSOR_COMPLEX	GOCC_TRANSCRIPTION_REPRESSOR_COMPLEX	9	-0.813105	-1.85063	0.00084705	0.0102522	0.00851662	115	tags=33%, list=8%, signal=31%	hdac3/rest/hmgb1b	Stem Cell Spermatogonia	GO_CC
GOMF_TRANSCRIPTION_COREPRESSOR_ACTIVITY	GOMF_TRANSCRIPTION_COREPRESSOR_ACTIVITY	33	-0.619343	-1.96265	8.89327e-05	0.00654545	0.00572914	261	tags=42%, list=18%, signal=36%	mta1/parp9/rerea/brd7/siah2l/pex14/ezh1/ddx54/hdac3/hdac9b/hmgb1b/rbfox2/hipk2/zfpm2a	Stem Cell Spermatogonia	GO_MF
GOMF_LIPID_TRANSPORTER_ACTIVITY	GOMF_LIPID_TRANSPORTER_ACTIVITY	14	-0.696094	-1.84567	0.00193315	0.0418886	0.0366645	103	tags=36%, list=7%, signal=34%	atp8b3/abca12/abcc4/slc27a4/pitpnm3	Stem Cell Spermatogonia	GO_MF
GOMF_HISTONE_DEACETYLASE_BINDING	GOMF_HISTONE_DEACETYLASE_BINDING	13	-0.702678	-1.82367	0.00434568	0.0697468	0.0610484	261	tags=46%, list=18%, signal=38%	mta1/sfpq/chd4b/hdac3/hdac9b/lef1	Stem Cell Spermatogonia	GO_MF
